# Genomic hypomethylation in cell-free DNA predicts responses to checkpoint blockade in lung and breast cancer

**DOI:** 10.1101/2023.10.31.565052

**Authors:** Kyeonghui Kim, Hyemin Kim, Inkyung Shin, Seung-Jae Noh, Jeong Yeon Kim, Koung Jin Suh, Yoo-Na Kim, Jung-Yun Lee, Dae-Yeon Cho, Se Hyun Kim, Jee Hyun Kim, Se-Hoon Lee, Jung Kyoon Choi

## Abstract

Genomic hypomethylation has recently been identified as a determinant of therapeutic responses to immune checkpoint blockade (ICB). However, tumor tissue is often unattainable, and tissue-based methylation profiling suffers from low tumor purity. In this study, we developed an assay named iMethyl to estimate the genomic hypomethylation status from cell-free DNA (cfDNA) as well as tissue by deep targeted sequencing of young LINE-1 elements with > 400,000 reads per sample. iMethyl was applied to a total of 653 ICB samples encompassing lung cancer (cfDNA n=167; tissue n=137; cfDNA early during treatment n=40), breast cancer (cfDNA n=91; tissue n=50; PBMC n=50; cfDNA at progression n=44), and ovarian cancer (tissue n=74). iMethyl-tissue had better predictive power than tumor mutation burden and PD-L1 expression. Furthermore, iMethyl-liquid predicted ICB responses accurately regardless of the tumor purity of tissue samples. iMethyl-liquid was also able to monitor therapeutic responses early during treatment (3 or 6 weeks after initiation of ICB) and detect progressive hypomethylation accompanying tumor progression. In conclusion, our method allows for reliable noninvasive prediction, early evaluation, and monitoring of clinical responses to ICB therapy.
