## Supplementary material for "Genomic hypomethylation in cell-free DNA predicts responses to checkpoint blockade in lung and breast cancer": Table S1

### Sheet: Table S1
Supplementary Table 1. Information of iMethyl probes
iMethyl ID	Illumina Array ID	Chromosome	Start	End	Strand	RepeatMasker
P1	cg12678329	chr3	28100732	28100734	+	L1HS_5end
P2	cg01291593	chr3	94226488	94226490	+	L1PA11_3end
P3	cg11996397	chr8	12206840	12206842	-	L1PA13_3end
P4	cg08925882	chr11	67350490	67350492	-	L1PA11_3end
P5	cg05128056	chr15	100911973	100911975	+	L1PA11_3end
P6	cg00789198	chr19	42007377	42007379	+	L1PA12_5end
P7	cg17952114	chr19	55039729	55039731	+	L1PA10_3end
P8	ch.2.195648145F	chr2	195939901	195939903	+	L1P2_5end
P9	ch.11.24196551F	chr11	24239976	24239978	+	L1P2_5end
P10	ch.11.41625527F	chr11	41668952	41668954	+	L1P1_orf2
