## Supplementary material for "Genomic hypomethylation in cell-free DNA predicts responses to checkpoint blockade in lung and breast cancer": Table S2

### Sheet: Table S2
Supplementary Table 2. List of iMethyl primers
Probe	Primer sequence
P1	5'-CTCACGCTAAAAACTATAAACCGAAACTATACC-3'
	5'-CTCACGCTAAAAACTATAAACCAAAACTATACC-3'
	5'-CTCACACTAAAAACTATAAACCGAAACTATACC-3'
	5'-CTCACACTAAAAACTATAAACCAAAACTATACC-3'
	5'-GGTGATTATTAAAAAATTAGGAAATAATAGATGTTGGA-3'
P2	5'-ATTTAGTTCGCGTTTCGGGGGTTATTTATGTTGT-3'
	5'-ATTTAGTTCGCGTTTTGGGGGTTATTTATGTTGT-3'
	5'-ATTTAGTTCGTGTTTCGGGGGTTATTTATGTTGT-3'
	5'-ATTTAGTTCGTGTTTTGGGGGTTATTTATGTTGT-3'
	5'-ATTTAGTTTGCGTTTCGGGGGTTATTTATGTTGT-3'
	5'-ATTTAGTTTGCGTTTTGGGGGTTATTTATGTTGT-3'
	5'-ATTTAGTTTGTGTTTCGGGGGTTATTTATGTTGT-3'
	5'-ATTTAGTTTGTGTTTTGGGGGTTATTTATGTTGT-3'
	5'-AATTACTTTTCCTCCACAACCATACTAACAC-3'
P3	5'-ATTGTAATATTGATGGGTATTTAGGTTGATTTTATG-3'
	5'-TAAAAAATACAATAAACTTATCTACCTTCCAAAACAA-3'
P4	5'-TAGGTGATTTGTACGTTTCGGTTTTTTAAAGTGTTGGG-3'
	5'-TAGGTGATTTGTACGTTTTGGTTTTTTAAAGTGTTGGG-3'
	5'-TAGGTGATTTGTATGTTTCGGTTTTTTAAAGTGTTGGG-3'
	5'-TAGGTGATTTGTATGTTTTGGTTTTTTAAAGTGTTGGG-3'
	5'-ATATAACAAACCTACACATCCTCTACATATACCC-3'
P5	5'-AGTAGGGGAAGTTAGATTGAAGGAA-3'
	5'-AAATCAACCTAAATACCCATCAACAATAAATTAAATA-3'
P6	5'-ATTGTAAGTTTTGTTTTTCGAAGTTCGGGGAT-3'
	5'-ATTGTAAGTTTTGTTTTTCGAAGTTTGGGGAT-3'
	5'-ATTGTAAGTTTTGTTTTTTGAAGTTCGGGGAT-3'
	5'-ATTGTAAGTTTTGTTTTTTGAAGTTTGGGGAT-3'
	5'-ATTGTAAGTTTCGTTTTTCGAAGTTCGGGGAT-3'
	5'-ATTGTAAGTTTCGTTTTTCGAAGTTTGGGGAT-3'
	5'-ATTGTAAGTTTCGTTTTTTGAAGTTCGGGGAT-3'
	5'-ATTGTAAGTTTCGTTTTTTGAAGTTTGGGGAT-3'
	5'-TCCCTCTTTTCTTTATTCTCCCGAATCAAA-3'
	5'-TCCCTCTTTTCTTTATTCTCCCAAATCAAA-3'
P6	5'-CTACAAACTCCACCTCCCGAAACCCGAAA-3'
	5'-CTACAAACTCCACCTCCCGAAACCCAAAA-3'
	5'-CTACAAACTCCACCTCCCAAAACCCGAAA-3'
	5'-CTACAAACTCCACCTCCCAAAACCCAAAA-3'
	5'-CTACAAACTCCGCCTCCCGAAACCCGAAA-3'
	5'-CTACAAACTCCGCCTCCCGAAACCCAAAA-3'
	5'-CTACAAACTCCGCCTCCCAAAACCCGAAA-3'
	5'-CTACAAACTCCGCCTCCCAAAACCCAAAA-3'
	5'-TTTGTTTTTTCGGGTTAAGTTGTTTGTTTAGTT-3'
	5'-TTTGTTTTTTTGGGTTAAGTTGTTTGTTTAGTT-3'
P7	5'-AACGTACAAATTTACCACATAAATAAACTTATACCC-3'
	5'-AACATACAAATTTACCACATAAATAAACTTATACCC-3'
	5'-TAAATGGGAGAAATTATTTAAAGTTAAGGGGTT-3'
P7	5'-GGACGTGTAGGTTTGTTATATAAGTAAATTTGTGTTT-3'
	5'-GGATGTGTAGGTTTGTTATATAAGTAAATTTGTGTTT-3'
	5'-TTCCATTCCAAATAAAAAAAATTATCCAAAACC-3'
P8	5'-CCCGTCACTTTCTAATACACCAATCAAATATAC-3'
	5'-CCCATCACTTTCTAATACACCAATCAAATATAC-3'
	5'-GAAGATAAGAGAAAAAAGTGAAAAGAAATGAATAAAG-3'
P9	5'-AATTTTTAAATGATTTGATGGAGTTGAAAATTATGGG-3'
	5'-ATACTTTCTTCCAATTAATTAAATCCACTACTAAAAC-3'
P10	5'-TGGTTTTGTTATTGGATTTGTTTATGTGATGGATTATA-3'
	5'-CAACACATTAAAAAACTTATCCACAATAATCAAATTAA-3'
