## Supplementary material for "Genomic hypomethylation in cell-free DNA predicts responses to checkpoint blockade in lung and breast cancer": Table S3

### Sheet: Table S3
Supplementary Table 3. Our lung cancer ICB cohort.
Sample	OS	TMB	NeoAg	PDL1	Response	Array-tissue	iMethyl-tissue	iMethyl-liquid (baseline)	iMethyl-liquid (3 week)	iMethyl-liquid (6 week)
SMC_KAIST_A001	235	161	271	NA	0		O	.	.	.
SMC_KAIST_A005	915	88	179	NA	1	O		.	.	.
SMC_KAIST_A007	642	81	268	0	1	O		.	.	.
SMC_KAIST_A011	1168	146	321	1	1	O		.	.	.
SMC_KAIST_A013	851	950	1453	1	0		O	.	.	.
SMC_KAIST_A017	124	332	574	NA	0		O	.	.	.
SMC_KAIST_A019	128	195	401	1	0	O	O	.	.	.
SMC_KAIST_A022	136	97	139	NA	0		O	.	.	.
SMC_KAIST_A024	1385	853	1921	0	1		O	.	.	.
SMC_KAIST_A026	94	157	197	NA	0	O	O	.	.	.
SMC_KAIST_A027	78	56	90	0	0		O	.	.	.
SMC_KAIST_A029	103	394	679	0	0	O	O	.	.	.
SMC_KAIST_A032	56	48	60	NA	0		O	.	.	.
SMC_KAIST_A033	555	3139	4253	1	0		O	.	.	.
SMC_KAIST_A034	88	113	186	1	0	O		.	.	.
SMC_KAIST_A035	74	620	958	NA	0		O	.	.	.
SMC_KAIST_A037	591	114	135	1	1		O	.	.	.
SMC_KAIST_A038	47	111	249	NA	0	O	O	.	.	.
SMC_KAIST_A039	1358	789	2628	0	1	O	O	.	.	.
SMC_KAIST_A040	197	2	0	0	0	O	O	.	.	.
SMC_KAIST_A042	205	294	611	1	1	O		.	.	.
SMC_KAIST_A046	145	303	467	0	0	O	O	.	.	.
SMC_KAIST_A048	266	9	44	1	0		O	.	.	.
SMC_KAIST_A053	602	56	0	0	1		O	.	.	.
SMC_KAIST_A054	338	204	335	0	0	O	O	.	.	.
SMC_KAIST_A055	252	5	1	1	1	O		.	.	.
SMC_KAIST_A057	34	65	0	0	0		O	.	.	.
SMC_KAIST_A066	1471	4774	15318	0	1		O	.	.	.
SMC_KAIST_A067	162	893	2153	NA	0		O	.	.	.
SMC_KAIST_A068	1372	509	1022	1	1	O	O	.	.	.
SMC_KAIST_A070	126	354	0	1	0		O	.	.	.
SMC_KAIST_A071	131	116	238	1	0		O	.	.	.
SMC_KAIST_A072	116	40	186	NA	0	O	O	.	.	.
SMC_KAIST_A074	405	0	NA	0	0	O	O	.	.	.
SMC_KAIST_A075	1039	1207	1725	0	1		O	.	.	.
SMC_KAIST_A078	388	177	389	0	0		O	.	.	.
SMC_KAIST_A079	610	176	1019	0	0		O	.	.	.
SMC_KAIST_A080	563	56	46	0	0		O	.	.	.
SMC_KAIST_A081	95	68	179	0	0	O		.	.	.
SMC_KAIST_A083	406	77	186	0	1	O		.	.	.
SMC_KAIST_A087	35	139	149	1	0		O	.	.	.
SMC_KAIST_A088	267	64	74	0	0		O	.	.	.
SMC_KAIST_A089	30	216	340	0	0	O	O	.	.	.
SMC_KAIST_A090	462	232	647	1	0		O	.	.	.
SMC_KAIST_A093	401	28	87	0	0		O	.	.	.
SMC_KAIST_A094	152	152	353	0	0	O	O	.	.	.
SMC_KAIST_A095	134	109	233	1	0		O	.	.	.
SMC_KAIST_A096	157	249	378	1	0	O	O	.	.	.
SMC_KAIST_A099	11	161	356	0	0	O	O	.	.	.
SMC_KAIST_A101	467	200	621	0	0		O	.	.	.
SMC_KAIST_A102	1221	328	498	0	1		O	.	.	.
SMC_KAIST_A104	24	128	351	1	0	O	O	.	.	.
SMC_KAIST_A105	97	54	80	0	0	O	O	.	.	.
SMC_KAIST_A106	44	67	81	1	0		O	.	.	.
SMC_KAIST_A107	392	1280	3918	NA	1		O	.	.	.
SMC_KAIST_A108	216	171	274	NA	0		O	.	.	.
SMC_KAIST_A109	38	407	1068	0	0	O	O	.	.	.
SMC_KAIST_A112	316	388	922	1	1		O	.	.	.
SMC_KAIST_A114	738	85	213	0	1	O		.	.	.
SMC_KAIST_A115	58	51	42	0	0	O	O	.	.	.
SMC_KAIST_A116	205	451	852	1	1	O	O	.	.	.
SMC_KAIST_A117	150	206	355	NA	0	O	O	.	.	.
SMC_KAIST_A118	346	1326	2177	0	1	O		.	.	.
SMC_KAIST_A119	1219	2	10	1	1		O	.	.	.
SMC_KAIST_A120	606	308	0	0	1	O	O	.	.	.
SMC_KAIST_A125	70	54	74	0	0	O	O	.	.	.
SMC_KAIST_A129	152	249	286	1	0	O	O	.	.	.
SMC_KAIST_A130	335	219	505	NA	0		O	.	.	.
SMC_KAIST_A131	560	23	162	0	0	O	O	.	.	.
SMC_KAIST_A133	314	63	46	1	1	O	O	.	.	.
SMC_KAIST_A134	1376	333	961	NA	1		O	.	.	.
SMC_KAIST_A136	126	33	53	1	0		O	.	.	.
SMC_KAIST_A137	74	166	264	1	0	O	O	.	.	.
SMC_KAIST_A138	37	3	9	0	0		O	.	.	.
SMC_KAIST_A142	233	101	239	0	0		O	.	.	.
SMC_KAIST_A143	139	10	16	NA	1	O		.	.	.
SMC_KAIST_A144	1080	223	450	1	1	O	O	.	.	.
SMC_KAIST_A145	333	141	199	0	0		O	.	.	.
SMC_KAIST_A147	1033	159	257	1	1	O		.	.	.
SMC_KAIST_A149	318	84	219	0	0	O	O	.	.	.
SMC_KAIST_A150	248	91	197	0	1		O	.	.	.
SMC_KAIST_A154	401	175	254	1	1	O		.	.	.
SMC_KAIST_A158	243	17	15	1	1	O		.	.	.
SMC_KAIST_A159	240	50	48	1	1	O	O	.	.	.
SMC_KAIST_A170	538	337	716	0	1		O	.	.	.
SMC_KAIST_A171	1639	668	1405	NA	1		O	.	.	.
SMC_KAIST_A176	313	337	491	1	1	O	O	.	.	.
SMC_KAIST_A178	743	60	104	0	1	O		.	.	.
SMC_KAIST_A181	1030	207	875	1	1		O	.	.	.
SMC_KAIST_A184	53	119	229	0	0		O	.	.	.
SMC_KAIST_A188	379	55	139	1	1	O	O	.	.	.
SMC_KAIST_A189	248	340	1221	0	0		O	.	.	.
SMC_KAIST_A193	523	151	210	1	1		O	.	.	.
SMC_KAIST_A195	172	164	504	1	0		O	.	.	.
SMC_KAIST_A200	833	284	504	0	1		O	.	.	.
SMC_KAIST_A201	127	187	467	1	0	O		.	.	.
SMC_KAIST_A207	945	229	589	0	0		O	.	.	.
SMC_KAIST_A210	130	709	2257	1	0		O	.	.	.
SMC_KAIST_A220	367	363	603	0	0	O	O	.	.	.
SMC_KAIST_A223	806	79	116	1	1	O	O	.	.	.
SMC_KAIST_A227	387	770	1533	0	0		O	.	.	.
SMC_KAIST_A230	76	123	264	0	0		O	.	.	.
SMC_KAIST_A231	622	61	70	0	0		O	.	.	.
SMC_KAIST_A233	291	262	683	1	0	O	O	.	.	.
SMC_KAIST_A239	490	74	257	0	0		O	.	.	.
SMC_KAIST_A240	172	392	0	0	1		O	.	.	.
SMC_KAIST_A241	489	306	658	1	1	O		.	.	.
SMC_KAIST_A242	62	6540	29548	0	0		O	.	.	.
SMC_KAIST_A244	860	53	60	0	0	O		.	.	.
SMC_KAIST_A245	245	33	43	0	0	O		.	.	.
SMC_KAIST_A246	445	195	379	1	1	O		.	.	.
SMC_KAIST_A252	664	109	314	0	1		O	.	.	.
SMC_KAIST_A253	101	264	615	0	0		O	.	.	.
SMC_KAIST_A255	215	101	103	1	1		O	.	.	.
SMC_KAIST_A256	100	38	96	1	0		O	.	.	.
SMC_KAIST_A259	239	911	2003	0	0		O	.	.	.
SMC_KAIST_A261	138	142	243	0	0		O	.	.	.
SMC_KAIST_A266	25	50	0	0	0	O		.	.	.
SMC_KAIST_A267	36	282	753	0	0		O	.	.	.
SMC_KAIST_A268	458	312	815	1	1		O	.	.	.
SMC_KAIST_A269	67	56	162	1	0		O	.	.	.
SMC_KAIST_A273	75	464	705	0	0		O	.	.	.
SMC_KAIST_A274	440	52	54	1	0		O	.	.	.
SMC_KAIST_A277	214	65	101	0	0		O	.	.	.
SMC_KAIST_A279	599	265	440	1	1		O	.	.	.
SMC_KAIST_A280	131	52	160	0	0		O	.	.	.
SMC_KAIST_A281	323	113	221	0	1		O	.	.	.
SMC_KAIST_A284	247	160	209	0	1		O	.	.	.
SMC_KAIST_A288	423	377	735	0	1		O	.	.	.
SMC_KAIST_A297	282	171	229	1	0		O	.	.	.
SMC_KAIST_A299	435	139	207	1	1		O	.	.	.
SMC_KAIST_A301	565	250	363	0	0		O	.	.	.
SMC_KAIST_A303	449	206	369	1	0		O	.	.	.
SMC_KAIST_A304	452	159	207	1	0		O	.	.	.
SMC_KAIST_A305	445	146	351	1	0		O	.	.	.
SMC_KAIST_A308	522	485	1109	1	1		O	.	.	.
SMC_KAIST_A310	445	2455	8945	1	0		O	.	.	.
SMC_KAIST_A311	284	73	93	1	0		O	.	.	.
SMC_KAIST_A313	522	180	526	1	1		O	.	.	.
SMC_KAIST_A315	302	392	1017	1	1		O	.	.	.
SMC_KAIST_A317	58	350	703	NA	0		O	.	.	.
SMC_KAIST_A321	622	881	2471	NA	1		O	.	.	.
SMC_KAIST_A322	24	124	213	1	0		O	.	.	.
SMC_KAIST_A323	976	192	388	1	1		O	.	.	.
SMC_KAIST_A324	405	132	329	1	1		O	.	.	.
SMC_KAIST_A326	342	87	230	1	1		O	.	.	.
SMC_KAIST_A327	545	75	111	1	1		O	.	.	.
SMC_KAIST_A329	1138	122	173	NA	1		O	.	.	.
SMC_KAIST_A330	34	1	1	NA	0		O	.	.	.
SMC_KAIST_A336	NA	NA	NA	NA	NA	O		.	.	.
SMC_KAIST_A337	NA	NA	NA	NA	NA	O		.	.	.
SMC_KAIST_A338	NA	NA	NA	NA	NA		O	.	.	.
SMC_KAIST_A339	NA	NA	NA	NA	NA		O	.	.	.
SMC_KAIST_A340	NA	NA	NA	NA	NA		O	.	.	.
SMC_KAIST_A341	NA	NA	NA	NA	NA	O	O	.	.	.
SMC_KAIST_A342	NA	NA	NA	NA	NA	O		.	.	.
SMC_KAIST_A343	NA	NA	NA	NA	NA		O	.	.	.
SMC_KAIST_A344	NA	NA	NA	NA	NA		O	.	.	.
SMC_KAIST_A345	NA	NA	NA	NA	NA		O	.	.	.
SMC_KAIST_A346	NA	NA	NA	NA	NA		O	.	.	.
SMC_KAIST_A347	NA	NA	NA	NA	NA		O	.	.	.
SMC-18-002	445	.	.	.	1	.	.	O
SMC-18-005	58	.	.	.	0	.	.	O
SMC-18-006	478	.	.	.	1	.	.	O
SMC-18-011	467	.	.	.	0	.	.	O
SMC-18-015	1129	.	.	.	1	.	.	O	O	O
SMC-18-016	1089	.	.	.	1	.	.	O	O	O
SMC-18-017	1106	.	.	.	0	.	.	O
SMC-18-019	56	.	.	.	0	.	.	O
SMC-18-027	1820	.	.	.	1	.	.	O
SMC-18-032	520	.	.	.	1	.	.	O
SMC-18-040	683	.	.	.	1	.	.	O
SMC-18-041	369	.	.	.	1	.	.	O
SMC-18-042	219	.	.	.	0	.	.	O
SMC-18-043	816	.	.	.	1	.	.	O
SMC-18-046	82	.	.	.	0	.	.	O
SMC-18-048	25	.	.	.	0	.	.	O
SMC-18-049	371	.	.	.	1	.	.	O
SMC-18-053	283	.	.	.	0	.	.	O
SMC-18-058	79	.	.	.	0	.	.	O
SMC-18-063	1030	.	.	.	1	.	.	O	O	O
SMC-18-067	431	.	.	.	1	.	.	O
SMC-18-069	1022	.	.	.	1	.	.	O
SMC-18-070	5	.	.	.	0	.	.	O
SMC-18-077	1013	.	.	.	0	.	.	O
SMC-18-084	1006	.	.	.	1	.	.	O
SMC-18-086	500	.	.	.	0	.	.	O
SMC-19-096	980	.	.	.	1	.	.	O
SMC-19-098	978	.	.	.	1	.	.	O
SMC-19-100	441	.	.	.	1	.	.	O
SMC-19-101	975	.	.	.	1	.	.	O	O	O
SMC-19-102	72	.	.	.	0	.	.	O	O	O
SMC-19-104	73	.	.	.	0	.	.	O
SMC-19-119	462	.	.	.	1	.	.	O
SMC-19-128	937	.	.	.	1	.	.	O
SMC-19-138	917	.	.	.	0	.	.	O
SMC-19-148	697	.	.	.	1	.	.	O
SMC-19-152	870	.	.	.	1	.	.	O
SMC-19-157	247	.	.	.	1	.	.	O
SMC-19-158	246	.	.	.	0	.	.	O
SMC-19-163	852	.	.	.	1	.	.	O
SMC-19-164	852	.	.	.	1	.	.	O
SMC-19-166	80	.	.	.	0	.	.	O
SMC-19-167	55	.	.	.	0	.	.	O
SMC-19-168	45	.	.	.	0	.	.	O
SMC-19-170	334	.	.	.	0	.	.	O
SMC-19-175	832	.	.	.	1	.	.	O	O	O
SMC-19-187	807	.	.	.	1	.	.	O	O	O
SMC-19-188	282	.	.	.	0	.	.	O	O	O
SMC-19-197	777	.	.	.	1	.	.	O
SMC-19-198	265	.	.	.	0	.	.	O
SMC-19-199	201	.	.	.	1	.	.	O
SMC-19-200	117	.	.	.	0	.	.	O
SMC-19-205	617	.	.	.	0	.	.	O
SMC-19-206	139	.	.	.	0	.	.	O	O	O
SMC-19-207	239	.	.	.	0	.	.	O	O	O
SMC-19-208	758	.	.	.	0	.	.	O	O	O
SMC-19-209	127	.	.	.	0	.	.	O
SMC-19-210	757	.	.	.	1	.	.	O
SMC-19-212	209	.	.	.	0	.	.	O
SMC-19-217	744	.	.	.	1	.	.	O
SMC-19-218	459	.	.	.	1	.	.	O
SMC-19-221	90	.	.	.	0	.	.	O
SMC-19-222	443	.	.	.	0	.	.	O
SMC-19-224	744	.	.	.	0	.	.	O
SMC-19-225	438	.	.	.	0	.	.	O
SMC-19-226	127	.	.	.	0	.	.	O
SMC-19-227	737	.	.	.	1	.	.	O
SMC-19-230	302	.	.	.	1	.	.	O
SMC-19-235	650	.	.	.	0	.	.	O
SMC-19-248	205	.	.	.	0	.	.	O
SMC-19-261	373	.	.	.	0	.	.	O
SMC-19-265	144	.	.	.	0	.	.	O
SMC-19-270	169	.	.	.	1	.	.	O
SMC-19-274	300	.	.	.	1	.	.	O
SMC-19-275	693	.	.	.	1	.	.	O
SMC-19-278	120	.	.	.	0	.	.	O
SMC-19-281	679	.	.	.	1	.	.	O
SMC-19-282	403	.	.	.	1	.	.	O
SMC-19-287	675	.	.	.	1	.	.	O
SMC-19-288	674	.	.	.	1	.	.	O
SMC-19-298	663	.	.	.	1	.	.	O
SMC-19-307	653	.	.	.	1	.	.	O
SMC-19-308	318	.	.	.	1	.	.	O
SMC-19-316	565	.	.	.	0	.	.	O
SMC-19-328	117	.	.	.	0	.	.	O
SMC-19-329	446	.	.	.	1	.	.	O
SMC-19-331	478	.	.	.	0	.	.	O	O	O
SMC-19-332	625	.	.	.	0	.	.	O
SMC-19-334	618	.	.	.	1	.	.	O
SMC-19-341	47	.	.	.	0	.	.	O
SMC-19-342	656	.	.	.	1	.	.	O	O	O
SMC-20-013	602	.	.	.	1	.	.	O	O	O
SMC-20-016	48	.	.	.	0	.	.	O
SMC-20-017	73	.	.	.	0	.	.	O
SMC-20-020	589	.	.	.	1	.	.	O
SMC-20-028	126	.	.	.	0	.	.	O
SMC-20-029	154	.	.	.	0	.	.	O
SMC-20-042	565	.	.	.	1	.	.	O
SMC-20-048	238	.	.	.	0	.	.	O
SMC-20-050	555	.	.	.	1	.	.	O
SMC-20-051	198	.	.	.	0	.	.	O
SMC-20-056	36	.	.	.	0	.	.	O
SMC-20-057	543	.	.	.	1	.	.	O
SMC-20-079	513	.	.	.	1	.	.	O
SMC-20-084	66	.	.	.	0	.	.	O	O	O
SMC-20-085	533	.	.	.	1	.	.	O
SMC-20-086	503	.	.	.	1	.	.	O
SMC-20-095	82	.	.	.	0	.	.	O
SMC-20-096	56	.	.	.	0	.	.	O
SMC-20-098	74	.	.	.	0	.	.	O
SMC-20-107	464	.	.	.	0	.	.	O	O	O
SMC-20-108	509	.	.	.	1	.	.	O
SMC-20-113	222	.	.	.	1	.	.	O
SMC-20-120	457	.	.	.	0	.	.	O
SMC-20-125	86	.	.	.	0	.	.	O
SMC-20-131	443	.	.	.	1	.	.	O
SMC-20-132	443	.	.	.	1	.	.	O
SMC-20-136	485	.	.	.	1	.	.	O
SMC-20-137	138	.	.	.	0	.	.	O
SMC-20-141	27	.	.	.	0	.	.	O
SMC-20-142	89	.	.	.	0	.	.	O	O	O
SMC-20-146	425	.	.	.	1	.	.	O
SMC-20-147	369	.	.	.	0	.	.	O
SMC-20-159	269	.	.	.	0	.	.	O
SMC-20-167	224	.	.	.	0	.	.	O
SMC-20-169	406	.	.	.	1	.	.	O
SMC-20-176	343	.	.	.	1	.	.	O
SMC-20-187	235	.	.	.	0	.	.	O
SMC-20-189	88	.	.	.	0	.	.	O
SMC-20-200	296	.	.	.	1	.	.	O
SMC-20-204	200	.	.	.	0	.	.	O
SMC-20-213	176	.	.	.	0	.	.	O
SMC-20-216	285	.	.	.	1	.	.	O
SMC-20-244	345	.	.	.	1	.	.	O
SMC-20-248	376	.	.	.	1	.	.	O	O	O
SMC-20-255	84	.	.	.	0	.	.	O
SMC-20-265	264	.	.	.	1	.	.	O
SMC-20-271	121	.	.	.	0	.	.	O
SMC-20-273	35	.	.	.	0	.	.	O
SMC-20-281	348	.	.	.	1	.	.	O
SMC-20-283	115	.	.	.	0	.	.	O
SMC-20-284	349	.	.	.	1	.	.	O
SMC-20-290	355	.	.	.	1	.	.	O
SMC-20-294	56	.	.	.	0	.	.	O
SMC-20-295	129	.	.	.	0	.	.	O
SMC-20-296	246	.	.	.	0	.	.	O	O	O
SMC-20-298	306	.	.	.	1	.	.	O
SMC-20-299	199	.	.	.	0	.	.	O
SMC-20-304	303	.	.	.	0	.	.	O
SMC-20-308	258	.	.	.	1	.	.	O
SMC-20-316	295	.	.	.	0	.	.	O
SMC-20-330	111	.	.	.	0	.	.	O
SMC-20-345	280	.	.	.	0	.	.	O
SMC-20-349	279	.	.	.	1	.	.	O
SMC-20-350	279	.	.	.	0	.	.	O
SMC-20-351	279	.	.	.	0	.	.	O
SMC-20-389	192	.	.	.	0	.	.	O
SMC-20-390	299	.	.	.	1	.	.	O	O	O
SMC-21-006	244	.	.	.	1	.	.	O
SMC-21-036	278	.	.	.	1	.	.	O
SMC-21-041	278	.	.	.	1	.	.	O
SMC-21-109	243	.	.	.	1	.	.	O
SMC-21-118	195	.	.	.	0	.	.	O
SMC-21-144	210	.	.	.	1	.	.	O
SMC-21-190	190	.	.	.	1	.	.	O
SMC-21-196	185	.	.	.	1	.	.	O
SMC-21-201	184	.	.	.	1	.	.	O
