## Supplementary material for "Genomic hypomethylation in cell-free DNA predicts responses to checkpoint blockade in lung and breast cancer": Table S4

### Sheet: Table S4
Supplementary Table 4. Beta values of lung cancer iMethyl-tissue.
Sample	P1	P2	P3	P4	P5	P6	P7	P8	P9	P10	P8 (CG)	P9 (CG)	P10 (CG)
SMC_KAIST_A001	0.959	0.943	0.646	0.663	0.919	0.409	0.464	0.973	0.814	0.48	0.97328	0.961234	0.933313
SMC_KAIST_A013	0.941	0.923	0.697	0.837	0.917	0.39	0.503	0.983352	0.593445	0.391295	0	1	0
SMC_KAIST_A017	0.439	0.863	0.697	0.342	0.944	0.186	0.254	0.997	0	0.099	0.997149	0	0.278689
SMC_KAIST_A019	0.595	0.711	0.335	0.336	0.424	0.194	0.258	0.354	0.016	0.166	0.354614	0.428571	0.288513
SMC_KAIST_A022	0.754	0.946	0.595	0.515	0.752	0.302	0.368	0.824	0.631	0.152	0.824394	0.908062	0.355
SMC_KAIST_A024	0.935	0.935	0.662	0.651	0.85	0.288	0.391	0.955	0.573	0.592	0.957554	0.909158	0.87163
SMC_KAIST_A026	0.957	0.93	0.567	0.33	0.7	0.163	0.163	0.722	0	0.136	0.726864	0	0.26378
SMC_KAIST_A027	0.93	0.889	0.588	0.785	0.842	0.526	0.516	0.939	0.029	0.445	0.939834	1	0.795132
SMC_KAIST_A029	0.231	0.971	0.702	0.122	0.642	0.062	0.102	0.954	0.013	0.275	0.955958	0	0.414418
SMC_KAIST_A032	0.956	0.942	0.682	0.548	0.849	0.306	0.491	0.967	0.719	0.439	0.967385	0.903846	0.679666
SMC_KAIST_A033	0.478	0.598	0.35	0.623	0.576	0.092	0.118	0.831	0.707	0.143	0.831239	0.736997	0.395587
SMC_KAIST_A035	0.484	0.664	0.405	0.474	0.569	0.111	0.161	0.682535	0.35188	0	0	0	0
SMC_KAIST_A037	0.438	0.4	0.302	0.486	0.377	0.116	0.146	0.492	0.048	0.089	0.494681	0.0748299	0.235669
SMC_KAIST_A038	0.862	0.914	0.656	0.702	0.775	0.542	0.575	0.845	0.027	0.269	0.844709	1	0.63297
SMC_KAIST_A039	0.963	0.952	0.618	0.555	0.837	0.387	0.473	0.962	0.005	0.472	0.964153	0	0.68714
SMC_KAIST_A040	0.942	0.922	0.568	0.82	0.889	0.555	0.572	0.932	0.946	0.429	0.932718	0.945504	0.898148
SMC_KAIST_A046	0.9707	0.8962	0.2647	0.1453	0.9327	0.0291	0.0826	0.7555	0.0566	0.0385	0.639488	0.51848	0.512362
SMC_KAIST_A048	0.926	0.939	0.85	0.889	0.95	0.732	0.705	0.972	0.029	0.675	0.971628	0.833333	0.896341
SMC_KAIST_A053	0.964	0.941	0.698	0.657	0.828	0.329	0.65	0.935593	0.50811	0.281	0	1	0.818182
SMC_KAIST_A054	0.97	0.968	0.185	0.105	0.335	0.045	0.061	0.362	0.006	0.366	0.363271	0.2	0.631963
SMC_KAIST_A057	0.869	0.84	0.793	0.794	0.821	0.544	0.648	0.972	0.512	0.269	0.971926	0.785714	0.743902
SMC_KAIST_A066	0.949	0.922	0.75	0.715	0.907	0.365	0.629	0.967	0.034	0.762	0.967526	1	0.913043
SMC_KAIST_A067	0.784	0.887	0.511	0.364	0.757	0.244	0.234	0.918	0.893	0.321	0.917821	0.957763	0.527967
SMC_KAIST_A068	0.791	0.848	0.533	0.626	0.91	0.415	0.521	0.938	0.008	0.211	0.938348	0	0.861736
SMC_KAIST_A070	0.689	0.559	0.313	0.763	0.534	0.152	0.156	0.667	0.167	0	0.666667	0.166667	0
SMC_KAIST_A071	0.958	0.832	0.672	0.625	0.773	0.429	0.417	0.575	0.027	0.344	0.57541	0.75	0.469388
SMC_KAIST_A072	0.95	0.968	0.802	0.183	0.883	0.185	0.117	0.356	0.017	0.193	0.357787	0	0.342793
SMC_KAIST_A074	0.966	0.957	0.733	0.734	0.954	0.435	0.417	0.971	0.773	0.634	0.970704	0.976157	0.894619
SMC_KAIST_A075	0.41	0.794	0.587	0.182	0.843	0.1	0.11	0.892	0.84	0.498	0.891722	0.957784	0.597171
SMC_KAIST_A078	0.951	0.957	0.864	0.629	0.928	0.54	0.66	0.975	0.027	0.909	0.975008	0.870968	0.929407
SMC_KAIST_A079	0.867	0.924	0.664	0.737	0.873	0.473	0.461	0.941	0.064	0.276	0.956944	0.666667	0.890909
SMC_KAIST_A080	0.965	0.97	0.856	0.625	0.929	0.166	0.296	0.984	0.988	0.232	0.983846	0.990999	0.901449
SMC_KAIST_A087	0.777	0.954	0.447	0.416	0.698	0.165	0.249	0.978	0.285	0.163	0.978106	0.405405	0.228772
SMC_KAIST_A088	0.816	0.88	0.364	0.406	0.461	0.204	0.342	0.739	0.859	0.107	0.738474	0.865185	0.241231
SMC_KAIST_A089	0.973	0.976	0.573	0.593	0.945	0.04	0.208	0.302	0.005	0.439	0.301876	0	0.605897
SMC_KAIST_A090	0.748	0.707	0.52	0.571	0.722	0.196	0.257	0.730522	0.362118	0.214913	0	0	0
SMC_KAIST_A093	0.724	0.594	0.586	0.751	0.704	0.346	0.397	0.796	0	0.124	0.795238	0	0.830508
SMC_KAIST_A094	0.942	0.887	0.652	0.678	0.832	0.545	0.584	0.906	0.903	0.342	0.907073	0.904836	0.884034
SMC_KAIST_A095	0.744	0.901	0.493	0.537	0.874	0.386	0.436	0.914	0.762	0.276	0.914534	0.868976	0.830374
SMC_KAIST_A096	0.521	0.943	0.384	0.304	0.946	0.195	0.281	0.978	0.006	0.445	0.977981	0	0.505438
SMC_KAIST_A099	0.899	0.496	0.338	0.304	0.478	0.213	0.332	0.376	0.351	0.078	0.376106	0.517857	0.164512
SMC_KAIST_A101	0.216	0.728	0.146	0.116	0.925	0.058	0.064	0.42	0.594	0.035	0.421451	0.906475	0.0514019
SMC_KAIST_A102	0.911	0.888	0.174	0.275	0.828	0.05	0.064	0.546	0	0.373	0.546527	0	0.910112
SMC_KAIST_A104	0.97	0.958	0.631	0.762	0.914	0.419	0.607	0.979	0.004	0.477	0.979803	0.5	0.939273
SMC_KAIST_A105	0.866	0.937	0.598	0.623	0.791	0.448	0.402	0.742	0.778	0.38	0.742231	0.954733	0.477341
SMC_KAIST_A106	0.961	0.942	0.753	0.76	0.934	0.53	0.537	0.92	0.875	0.504	0.920417	0.970519	0.690185
SMC_KAIST_A107	0.946	0.901	0.62	0.688	0.71	0.362	0.483	1	1	0.092	1	1	0.782609
SMC_KAIST_A108	0.732	0.588	0.509	0.518	0.698	0.312	0.285	0.621	0.062	0.02	0.62069	0.1	0.6
SMC_KAIST_A109	0.226	0.943	0.792	0.303	0.912	0.074	0.315	0.916	0.883	0.05	0.918908	0.944357	0.815789
SMC_KAIST_A112	0.858	0.878	0.666	0.711	0.697	0.606	0.739	0.933	0.008	0.238	0.933067	0	0.485997
SMC_KAIST_A115	0.965	0.972	0.7	0.464	0.957	0.401	0.673	0.971	0.724	0.783	0.971196	0.845965	0.796746
SMC_KAIST_A116	0.956	0.951	0.787	0.613	0.953	0.28	0.709	0.966	0.639	0.543	0.967839	0.927344	0.950213
SMC_KAIST_A117	0.535	0.864	0.54	0.307	0.783	0.225	0.236	0.749	0.545	0.436	0.748946	0.760141	0.488984
SMC_KAIST_A119	0.954	0.917	0.621	0.807	0.904	0.635	0.659	0.965	0.964	0.194	0.964698	0.96807	0.878505
SMC_KAIST_A120	0.861	0.887	0.626	0.54	0.76	0.396	0.487	0.947	0.919	0.506	0.953644	0.963023	0.79987
SMC_KAIST_A125	0.971	0.928	0.739	0.722	0.909	0.465	0.511	0.932	0.774	0.523	0.932923	0.958848	0.852688
SMC_KAIST_A129	0.563	0.779	0.284	0.27	0.872	0.222	0.359	0.751	0.49	0.215	0.7522	0.95	0.497046
SMC_KAIST_A130	0.782	0.889	0.324	0.466	0.582	0.213	0.277	0.895	0	0.341	0.894915	0	0.344444
SMC_KAIST_A131	0.9413	0.9799	0.1667	0.0826	0.9474	0.0291	0.2248	0.9764	0.6283	0.505	0.685541	0.69613	0.551875
SMC_KAIST_A133	0.776	0.684	0.552	0.645	0.59	0.3	0.387	0.821	0.31	0.378	0.821256	0.43956	0.603175
SMC_KAIST_A134	0.798	0.86	0.677	0.582	0.914	0.502	0.562	0.955	0.967	0.287	0.955343	0.966527	0.549296
SMC_KAIST_A136	0.956	0.938	0.775	0.741	0.926	0.401	0.695	0.949	0.021	0.538	0.949982	0	0.892814
SMC_KAIST_A137	0.803	0.829	0.495	0.455	0.839	0.196	0.389	0.36	0.39	0.097	0.360834	0.938776	0.952941
SMC_KAIST_A138	0.973	0.945	0.772	0.593	0.917	0.228	0.556	0.964	0.77	0.242	0.964288	0.975309	0.751479
SMC_KAIST_A142	0.676	0.909	0.465	0.519	0.602	0.314	0.352	0.769	0.336	0.345	0.769326	0.864499	0.458351
SMC_KAIST_A144	0.81	0.732	0.624	0.572	0.537	0.33	0.513	0.536	0.478	0.265	0.536222	0.660036	0.45
SMC_KAIST_A145	0.96	0.952	0.786	0.701	0.946	0.288	0.535	0.985	0.732	0.419	0.985027	0.972727	0.931994
SMC_KAIST_A149	0.88	0.91	0.563	0.686	0.883	0.359	0.441	0.918	0.941	0.425	0.918404	0.941027	0.751588
SMC_KAIST_A150	0.961	0.92	0.755	0.745	0.964	0.612	0.663	0.904	0.838	0.55	0.90392	0.979641	0.555957
SMC_KAIST_A159	0.843	0.738	0.483	0.561	0.641	0.309	0.347	0.453	0.456	0.259	0.452826	0.605128	0.35678
SMC_KAIST_A170	0.651	0.731	0.576	0.342	0.743	0.29	0.388	0.621	0.86	0.414	0.621084	0.86013	0.420336
SMC_KAIST_A171	0.951	0.916	0.652	0.74	0.895	0.302	0.458	0.969	0.968	0.368	0.969119	0.968254	0.848485
SMC_KAIST_A176	0.804	0.737	0.659	0.777	0.79	0.593	0.585	0.786	0.185	0.332	0.78621	0.469799	0.662379
SMC_KAIST_A181	0.489	0.534	0.292	0.664	0.415	0.358	0.239	0.426	0.033	0.259	0.429688	0.0263158	0.677419
SMC_KAIST_A184	0.624	0.509	0.407	0.595	0.774	0.257	0.311	1	0.270375	0.058	1	0	0.75
SMC_KAIST_A188	0.7059	0.8559	0.6479	0.4595	0.8647	0.2481	0.4898	0.8601	0	0	0.835148	0.72818	0.668739
SMC_KAIST_A189	0.839	0.901	0.59	0.626	0.856	0.431	0.412	0.929	0.871	0.415	0.929532	0.874479	0.776815
SMC_KAIST_A193	0.901	0.903	0.597	0.816	0.912	0.582	0.487	0.948	0	0.362	0.947531	0	0.798942
SMC_KAIST_A195	0.692	0.705	0.406	0.589	0.677	0.272	0.293	0.802	0.083	0.239	0.801587	0.2	0.769231
SMC_KAIST_A200	0.866	0.85	0.674	0.876	0.82	0.505	0.634	0.974	0.624	0.262	0.973832	0.845188	0.843844
SMC_KAIST_A207	0.514	0.666	0.623	0.63	0.647	0.358	0.183	0.822	0	0.045	0.822222	0	0.75
SMC_KAIST_A210	0.96	0.837	0.552	0.701	0.868	0.475	0.475	0.868	0.115	0.478	0.867804	0.962963	0.750718
SMC_KAIST_A220	0.596	0.721	0.374	0.376	0.67	0.183	0.24	0.681141	0.304479	0.042	1	1	0.166667
SMC_KAIST_A223	0.964	0.939	0.569	0.666	0.826	0.297	0.495	0.963	0.013	0.616	0.963255	0.5	0.931034
SMC_KAIST_A227	0.451	0.95	0.827	0.229	0.123	0.104	0.141	0.943	0.041	0.388	0.943353	0.861111	0.404495
SMC_KAIST_A230	0.882	0.867	0.435	0.407	0.403	0.218	0.289	0.566	0.244	0.013	0.566184	0.875	0.285714
SMC_KAIST_A231	0.611	0.6	0.699	0.487	0.667	0.18	0.253	0.688619	0.272758	0.198192	0	0	0
SMC_KAIST_A233	0.8641	0.9	0.6198	0.5392	0.844	0.2701	0.4475	0.8051	0.0826	0.2701	0.818	0.742	0.699
SMC_KAIST_A239	0.725	0.957	0.459	0.568	0.794	0.336	0.416	0.973	0.901	0.38	0.973574	0.972689	0.946437
SMC_KAIST_A240	0.941	0.915	0.611	0.772	0.897	0.466	0.575	0.933	0.769	0.64	0.933026	0.951962	0.810091
SMC_KAIST_A242	0.915	0.898	0.563	0.433	0.771	0.144	0.126	0.961	0.04	0.235	0.961249	0.454545	0.741007
SMC_KAIST_A252	0.883	0.896	0.612	0.728	0.861	0.49	0.53	0.968	0.167	0.142	0.968404	1	0.8
SMC_KAIST_A253	0.936	0.903	0.745	0.768	0.9	0.314	0.483	0.998	0.684	0.156	0.997895	0.8125	0.807692
SMC_KAIST_A255	0.958	0.928	0.619	0.847	0.936	0.389	0.576	0.879	0.927	0.141	0.879552	0.927536	0.522727
SMC_KAIST_A256	0.951	0.918	0.646	0.75	0.887	0.54	0.572	0.965	0.073	0.649	0.96554	1	0.898089
SMC_KAIST_A259	0.773	0.87	0.491	0.604	0.746	0.327	0.369	0.955	0.136	0.398	0.955726	1	0.498141
SMC_KAIST_A261	0.623	0.664	0.586	0.204	0.331	0.119	0.147	0.465	0.012	0.671	0.466453	0.8	0.811405
SMC_KAIST_A267	0.971	0.95	0.574	0.536	0.734	0.497	0.409	0.768	0.607	0.481	0.76782	0.812898	0.583095
SMC_KAIST_A268	0.957	0.921	0.689	0.808	0.962	0.409	0.638	0.934	0.625	0.294	0.933555	1	0.882353
SMC_KAIST_A269	0.97	0.971	0.497	0.444	0.952	0.135	0.182	0.954	0.016	0.589	0.953998	0.625	0.944724
SMC_KAIST_A273	0.271	0.957	0.749	0.161	0.809	0.07	0.134	0.967	0.949	0.71	0.967351	0.968861	0.807467
SMC_KAIST_A274	0.959	0.946	0.599	0.735	0.953	0.414	0.595	0.989	0	0.112	0.988673	0	0.954545
SMC_KAIST_A277	0.948	0.939	0.766	0.732	0.917	0.405	0.486	0.98	0.794	0.561	0.979668	0.971698	0.906314
SMC_KAIST_A279	0.396	0.937	0.419	0.125	0.957	0.036	0.23	0.959	0.086	0.267	0.959622	0.886792	0.429931
SMC_KAIST_A280	0.953	0.951	0.764	0.798	0.896	0.575	0.551	0.987	0.714	0.602	0.98647	0.914634	0.945312
SMC_KAIST_A281	0.912	0.923	0.705	0.765	0.915	0.491	0.569	0.952	0.018	0.247	0.952352	0.5	0.858824
SMC_KAIST_A284	0.92	0.929	0.599	0.76	0.911	0.525	0.512	0.927	0.869	0.234	0.926932	0.972477	0.860759
SMC_KAIST_A288	0.779	0.889	0.614	0.712	0.764	0.365	0.536	0.973	0.774	0.145	0.973247	0.958333	0.82716
SMC_KAIST_A297	0.961	0.939	0.632	0.722	0.897	0.504	0.525	0.926	0.187	0.255	0.925848	0.898305	0.611195
SMC_KAIST_A299	0.963	0.81	0.512	0.522	0.598	0.419	0.389	0.804	0.936	0.307	0.804774	0.935754	0.353448
SMC_KAIST_A301	0.865	0.75	0.648	0.696	0.919	0.554	0.607	0.898	0.873	0.422	0.898465	0.967841	0.593561
SMC_KAIST_A303	0.974	0.946	0.729	0.753	0.932	0.384	0.429	0.982	0.989	0.599	0.982252	0.990441	0.938462
SMC_KAIST_A304	0.941	0.776	0.657	0.717	0.912	0.558	0.482	0.9	0.766	0.437	0.899785	0.955556	0.581749
SMC_KAIST_A305	0.85	0.901	0.553	0.598	0.878	0.25	0.385	0.8	0.73	0.311	0.801128	0.917885	0.530188
SMC_KAIST_A308	0.68	0.877	0.309	0.481	0.328	0.188	0.23	0.39	0.988	0.595	0.389382	0.988295	0.8975
SMC_KAIST_A310	0.903	0.937	0.717	0.729	0.933	0.42	0.561	0.973	0.882	0.42	0.972866	0.96129	0.884615
SMC_KAIST_A311	0.973	0.889	0.601	0.764	0.79	0.462	0.532	0.97	0.273	0.369	0.969629	1	0.808219
SMC_KAIST_A313	0.907	0.906	0.683	0.786	0.888	0.446	0.552	0.969	0.979	0.43	0.968941	0.978848	0.822785
SMC_KAIST_A315	0.961	0.94	0.659	0.739	0.874	0.442	0.475	0.976	0.06	0.73	0.976287	0.625	0.860906
SMC_KAIST_A317	0.943	0.932	0.617	0.47	0.896	0.317	0.492	0.953	0.039	0.694	0.95328	0.844444	0.835549
SMC_KAIST_A321	0.946	0.936	0.706	0.639	0.9	0.341	0.381	0.974	0.144	0.498	0.974378	0.842537	0.755577
SMC_KAIST_A322	0.708	0.547	0.337	0.625	0.423	0.253	0.344	0.571	0	0.037	0.571429	0	0.545455
SMC_KAIST_A323	0.926	0.919	0.697	0.723	0.816	0.534	0.696	0.948	0.102	0.556	0.94809	1	0.773869
SMC_KAIST_A324	0.484	0.925	0.586	0.859	0.844	0.672	0.682	0.939	0.847	0.589	0.938971	0.953826	0.697227
SMC_KAIST_A326	0.965	0.938	0.831	0.9	0.936	0.612	0.682	0.989	0.875	0.697	0.988778	0.974359	0.953488
SMC_KAIST_A327	0.917	0.932	0.679	0.831	0.9	0.623	0.665	0.949	0.864	0.413	0.949173	0.968333	0.671045
SMC_KAIST_A329	0.762	0.686	0.465	0.745	0.694	0.478	0.431	0.631	0.2	0.497	0.633263	0.338462	0.839204
SMC_KAIST_A330	0.9686	0.9515	0.8279	0.8938	0.9429	0.8374	0.8314	0.9694	0	0.1304	1	0.953451	0.917577
SMC_KAIST_A338	0.144	0.733	0.238	0.159	0.525	0.065	0.081	0.667	0.327373	0	0.666667	0.5	0
SMC_KAIST_A339	0.941	0.739	0.836	0.7	0.896	0.03	0.244	0.8	0.509	0.349	0.800725	0.514667	0.4883
SMC_KAIST_A340	0.835	0.932	0.595	0.668	0.83	0.291	0.386	0.96	0.926	0.554	0.960253	0.975505	0.781414
SMC_KAIST_A341	0.89	0.971	0.295	0.503	0.286	0.083	0.092	0.815	0.913	0.193	0.816076	0.946198	0.322623
SMC_KAIST_A343	0.752	0.949	0.332	0.251	0.45	0.217	0.303	0.657	0.061	0.262	0.657948	0.8125	0.522068
SMC_KAIST_A344	0.914	0.944	0.584	0.439	0.794	0.431	0.544	0.86	0.058	0.569	0.859979	0.860294	0.616027
SMC_KAIST_A345	0.742	0.611	0.628	0.456	0.509	0.163	0.203	0.636	0.238	0.172	0.636168	0.408163	0.706897
SMC_KAIST_A346	0.77	0.946	0.627	0.9	0.924	0.611	0.409	0.973	0.79	0.371	0.972606	0.979933	0.424908
SMC_KAIST_A347	0.922	0.864	0.551	0.539	0.729	0.334	0.313	0.949	0.848	0.489	0.948645	0.942078	0.587556
