## Supplementary material for "Genomic hypomethylation in cell-free DNA predicts responses to checkpoint blockade in lung and breast cancer": Table S5

### Sheet: Table S5
Supplementary Table 5. Beta values of lung cancer array-tissue.
Sample	P1	P2	P3	P4	P5	P6	P7	P8	P9	P10
SMC_KAIST_A005	0.571	0.889	0.558	0.577	0.249	0.687	0.518	0.054	0.078	0.098
SMC_KAIST_A007	0.652	0.913	0.516	0.255	0.328	0.329	0.263	0.063	0.084	0.11
SMC_KAIST_A011	0.59	0.814	0.572	0.61	0.18	0.626	0.483	0.05	0.071	0.103
SMC_KAIST_A019	0.561	0.86	0.535	0.644	0.39	0.724	0.526	0.054	0.064	0.092
SMC_KAIST_A026	0.612	0.862	0.547	0.276	0.22	0.438	0.28	0.066	0.054	0.094
SMC_KAIST_A029	0.67	0.889	0.568	0.552	0.187	0.597	0.54	0.058	0.067	0.086
SMC_KAIST_A034	0.534	0.588	0.622	0.478	0.219	0.591	0.391	0.038	0.075	0.089
SMC_KAIST_A038	0.574	0.866	0.53	0.581	0.236	0.661	0.457	0.064	0.077	0.089
SMC_KAIST_A039	0.583	0.888	0.573	0.544	0.209	0.649	0.451	0.052	0.051	0.088
SMC_KAIST_A040	0.62	0.843	0.53	0.729	0.247	0.642	0.486	0.049	0.069	0.092
SMC_KAIST_A042	0.373	0.804	0.304	0.313	0.221	0.406	0.218	0.072	0.051	0.079
SMC_KAIST_A046	0.539	0.851	0.237	0.291	0.305	0.355	0.171	0.045	0.076	0.076
SMC_KAIST_A054	0.565	0.916	0.268	0.208	0.124	0.235	0.173	0.061	0.061	0.1
SMC_KAIST_A055	0.652	0.916	0.679	0.651	0.406	0.775	0.577	0.057	0.074	0.07
SMC_KAIST_A068	0.543	0.806	0.523	0.59	0.189	0.644	0.479	0.054	0.074	0.077
SMC_KAIST_A072	0.606	0.929	0.7	0.287	0.168	0.425	0.185	0.059	0.068	0.116
SMC_KAIST_A074	0.642	0.913	0.56	0.492	0.159	0.654	0.439	0.05	0.098	0.102
SMC_KAIST_A081	0.578	0.822	0.561	0.525	0.143	0.606	0.466	0.069	0.042	0.102
SMC_KAIST_A083	0.565	0.823	0.625	0.512	0.275	0.535	0.455	0.03	0.084	0.095
SMC_KAIST_A089	0.319	0.874	0.612	0.256	0.227	0.233	0.191	0.042	0.043	0.09
SMC_KAIST_A094	0.584	0.858	0.524	0.624	0.169	0.692	0.484	0.061	0.081	0.097
SMC_KAIST_A096	0.463	0.89	0.392	0.361	0.24	0.492	0.32	0.076	0.061	0.1
SMC_KAIST_A099	0.462	0.587	0.338	0.316	0.1	0.482	0.32	0.059	0.071	0.084
SMC_KAIST_A104	0.631	0.917	0.489	0.442	0.167	0.511	0.37	0.059	0.101	0.1
SMC_KAIST_A105	0.564	0.911	0.493	0.214	0.389	0.296	0.252	0.044	0.044	0.103
SMC_KAIST_A109	0.38	0.863	0.54	0.223	0.28	0.285	0.348	0.048	0.07	0.064
SMC_KAIST_A114	0.664	0.886	0.492	0.539	0.318	0.644	0.461	0.07	0.091	0.1
SMC_KAIST_A115	0.667	0.898	0.592	0.496	0.333	0.628	0.566	0.059	0.075	0.092
SMC_KAIST_A116	0.679	0.897	0.633	0.443	0.167	0.55	0.604	0.05	0.084	0.106
SMC_KAIST_A117	0.393	0.824	0.482	0.336	0.399	0.529	0.274	0.064	0.047	0.094
SMC_KAIST_A118	0.393	0.499	0.236	0.191	0.093	0.408	0.256	0.06	0.075	0.075
SMC_KAIST_A120	0.536	0.897	0.582	0.356	0.208	0.47	0.33	0.076	0.088	0.119
SMC_KAIST_A125	0.585	0.885	0.713	0.596	0.271	0.624	0.485	0.058	0.062	0.116
SMC_KAIST_A129	0.396	0.735	0.338	0.29	0.181	0.476	0.391	0.068	0.073	0.093
SMC_KAIST_A131	0.534	0.919	0.149	0.169	0.329	0.255	0.282	0.058	0.041	0.079
SMC_KAIST_A133	0.636	0.876	0.579	0.544	0.341	0.61	0.483	0.057	0.071	0.091
SMC_KAIST_A137	0.492	0.781	0.468	0.318	0.153	0.429	0.4	0.072	0.099	0.105
SMC_KAIST_A143	0.643	0.874	0.611	0.477	0.22	0.556	0.508	0.064	0.062	0.094
SMC_KAIST_A144	0.535	0.839	0.521	0.472	0.113	0.65	0.528	0.072	0.071	0.089
SMC_KAIST_A147	0.463	0.795	0.486	0.387	0.158	0.649	0.544	0.073	0.057	0.108
SMC_KAIST_A149	0.571	0.876	0.49	0.669	0.199	0.6	0.417	0.057	0.071	0.083
SMC_KAIST_A154	0.538	0.611	0.463	0.482	0.259	0.531	0.332	0.052	0.055	0.078
SMC_KAIST_A158	0.647	0.907	0.6	0.78	0.285	0.66	0.534	0.059	0.065	0.072
SMC_KAIST_A159	0.672	0.892	0.474	0.435	0.335	0.632	0.444	0.047	0.063	0.087
SMC_KAIST_A176	0.631	0.876	0.617	0.659	0.195	0.835	0.591	0.069	0.071	0.115
SMC_KAIST_A178	0.634	0.898	0.696	0.357	0.325	0.576	0.466	0.088	0.046	0.082
SMC_KAIST_A188	0.491	0.833	0.553	0.468	0.328	0.621	0.451	0.054	0.044	0.086
SMC_KAIST_A201	0.497	0.867	0.504	0.342	0.269	0.41	0.289	0.053	0.065	0.096
SMC_KAIST_A220	0.416	0.707	0.356	0.384	0.212	0.536	0.341	0.052	0.073	0.089
SMC_KAIST_A223	0.651	0.869	0.514	0.438	0.311	0.607	0.505	0.062	0.057	0.111
SMC_KAIST_A233	0.57	0.859	0.533	0.579	0.405	0.706	0.44	0.063	0.058	0.101
SMC_KAIST_A241	0.373	0.762	0.371	0.292	0.363	0.311	0.257	0.076	0.075	0.082
SMC_KAIST_A244	0.574	0.867	0.571	0.5	0.423	0.615	0.393	0.055	0.02	0.088
SMC_KAIST_A245	0.499	0.893	0.5	0.49	0.392	0.491	0.372	0.052	0.061	0.099
SMC_KAIST_A246	0.583	0.81	0.496	0.52	0.267	0.556	0.475	0.063	0.059	0.096
SMC_KAIST_A266	0.576	0.901	0.503	0.141	0.456	0.222	0.144	0.056	0.088	0.086
SMC_KAIST_A336	0.656029	0.852792	0.52546	0.777201	0.332041	0.787552	0.547437	0.0658222	0.0618111	0.100085
SMC_KAIST_A337	0.673041	0.891134	0.662664	0.773635	0.364634	0.836514	0.66918	0.0632349	0.0621132	0.0811972
SMC_KAIST_A341	0.530986	0.889265	0.35201	0.203442	0.107708	0.317789	0.191268	0.0856341	0.0729961	0.0807313
SMC_KAIST_A342	0.53365	0.788159	0.415573	0.616839	0.282939	0.663364	0.427008	0.0353505	0.0367647	0.086312
