## Supplementary material for "Genomic hypomethylation in cell-free DNA predicts responses to checkpoint blockade in lung and breast cancer": Table S6

### Sheet: Table S6
Supplementary Table 6. Our breast cancer ICB cohort.
Sample	OS	TMB	NeoAg	PDL1	Response	iMethyl-PBMC	iMethyl-tissue	iMethyl-liquid (baseline)	iMethyl-liquid (progression)
ID-001	16.3	NA	NA	0	1	O		O	O
ID-002	10.8	NA	NA	0	0			O
ID-003	24.9	4	138	0	1	O	O	O	O
ID-004	25.8	495	132	1	1	O	O	O	O
ID-005	19.9	547	381	0	1	O	O	O	O
ID-006	6.6	441	304	0	0	O	O	O	O
ID-007	11	719	278	1	1			O
ID-008	22.4	596	404	0	1	O	O	O	O
ID-009	17.2	1503	608	1	1			O
ID-010	10.6	563	279	1	0	O	O	O	O
ID-011	23.9	825	322	0	1			O
ID-012	15.7	447	413	1	0			O	O
ID-013	10	NA	NA	0	0			O
ID-014	16.7	572	874	0	1			O	O
ID-015	8.1	728	354	0	1			O	O
ID-016	18.3	782	167	0	1			O
ID-017	13.8	385	304	1	1	O	O	O	O
ID-018	9.6	340	155	0	1	O	O	O	O
ID-019	2.1	540	225	0	0	O	O	O	O
ID-020	6.5	334	265	0	1	O	O	O	O
ID-021	6.4	491	145	0	1			O
ID-022	4.8	546	305	0	0			O
ID-023	6.3	632	11	1	1			O
ID-024	15.1	611	174	0	1	O	O	O	O
ID-025	13.8	471	266	0	1	O	O	O	O
ID-026	11.6	736	65	0	0	O	O	O	O
ID-027	13.9	989	612	0	1	O	O	O	O
ID-028	12.1	631	141	0	1	O	O	O	O
ID-029	9	1083	875	0	1	O	O	O	O
ID-030	NA	NA	NA	NA	NA			O
ID-031	8.5	NA	NA	0	1			O
ID-032	5.2	1681	1049	0	0	O	O	O	O
ID-033	6.2	952	76	0	0	O	O	O	O
ID-034	9.5	NA	NA	0	0			O
ID-035	11.3	627	180	0	0			O
ID-036	14.1	NA	NA	0	0			O
ID-037	14.3	621	86	0	0			O
ID-038	8.3	NA	NA	0	0			O
ID-039	13	805	166	0	1			O
ID-040	12.6	NA	NA	0	0			O
ID-041	12	NA	NA	NA	1			O
ID-042	3.6	934	111	1	0	O	O	O
ID-043	8	528	105	0	1			O
ID-044	2.7	781	610	0	1			O
ID-045	12.4	898	109	0	0	O	O	O	O
ID-046	6.3	NA	NA	0	1	O	O	O	O
ID-047	16.2	416	NA	0	1	O	O	O
ID-048	7.1	545	349	0	1	O	O	O	O
ID-049	7.5	391	229	0	1	O	O	O	O
ID-050	14.9	524	439	0	1			O
ID-051	15.7	512	109	0	1	O	O	O	O
ID-052	4.8	388	123	1	1	O	O	O	O
ID-053	11.5	427	237	0	1	O	O	O	O
ID-054	9.2	3403	NA	0	1			O
ID-055	19.6	406	94	0	1	O	O	O	O
ID-056	16.3	781	74	0	1	O	O	O	O
ID-057	4.2	2036	817	0	1	O	O	O	O
ID-058	11.9	628	484	1	1			O	O
ID-059	6.6	539	434	0	1	O	O	O	O
ID-060	17.9	NA	NA	0	1			O
ID-061	17.8	8102	6826	0	1	O	O	O	O
ID-062	17.7	470	222	0	0	O	O	O
ID-063	7.3	NA	NA	0	1			O
ID-064	6.6	19797	NA	0	1	O	O	O	O
ID-065	16.2	406	508	0	1	O	O	O	O
ID-066	10.2	671	599	0	0	O	O	O	O
ID-067	16.1	1201	491	0	0	O	O	O
ID-068	10.6	360	204	0	1	O	O	O	O
ID-069	12.6	1181	767	0	1			O
ID-070	9.7	1192	718	1	1	O	O	O	O
ID-071	11.1	2883	2408	0	1			O
ID-072	10.2	435	482	0	1	O	O	O
ID-073	4.3	671	323	0	1	O	O	O
ID-074	13.1	580	422	0	1	O	O	O	O
ID-075	15.2	1097	761	1	1	O	O	O
ID-076	7.2	334	21	1	1	O	O	O
ID-077	8.1	NA	NA	0	1			O
ID-078	14.3	502	333	1	1	O	O	O
ID-079	13.2	573	430	0	1	O	O	O	O
ID-080	8.4	734	NA	0	0	O	O	O	O
ID-081	14	356	103	0	1	O	O	O	O
ID-082	12.8	747	552	0	1	O	O	O
ID-083	12.7	686	448	0	1			O
ID-084	12.2	695	304	0	1			O
ID-085	11.1	707	659	0	1	O	O	O
ID-086	9.6	387	199	0	1			O
ID-087	11.3	481	40	1	1			O
ID-088	4	725	140	0	1			O
ID-089	8.8	764	607	0	0			O
ID-090	8.8	NA	NA	0	0			O
ID-091	5.9	569	895	0	1			O
