## Supplementary material for "Genomic hypomethylation in cell-free DNA predicts responses to checkpoint blockade in lung and breast cancer": Table S7

### Sheet: Table S7
Supplementary Table 7. Our ovarian cancer ICB cohort.
Sample	PFS	TMB	NeoAg	Response	iMethyl-tissue
YUHS-02	329	22	2	1	O
YUHS-03	120	33	70	1	O
YUHS-05	1044	28	14	0	O
YUHS-06	21	35	NA	1	O
YUHS-10	106	22	4	1	O
YUHS-11	56	43	266	0	O
YUHS-12	54	12	69	0	O
YUHS-14	288	31	9	0	O
YUHS-15	250	43	8	1	O
YUHS-16	98	32	34	0	O
YUHS-17	297	36	895	1	O
YUHS-19	272	38	19	0	O
YUHS-23	56	38	26	0	O
YUHS-25	388	42	109	0	O
YUHS-27	134	36	127	0	O
YUHS-30	63	34	NA	0	O
YUHS-33	137	30	35	1	O
YUHS-35	209	7	0	0	O
YUHS-38	80	40	128	0	O
YUHS-39	113	34	81	1	O
YUHS-40	147	16	1	1	O
YUHS-42	242	28	14	0	O
YUHS-43	63	44	80	0	O
YUHS-44	114	44	5	0	O
YUHS-46	60	28	67	0	O
YUHS-47	30	37	140	1	O
YUHS-48	539	36	389	0	O
YUHS-49	225	NA	NA	1	O
YUHS-50	244	NA	NA	1	O
YUHS-51	246	NA	NA	1	O
YUHS-53	48	NA	NA	0	O
YUHS-54	77	41	756	1	O
YUHS-55	483	55	297	1	O
YUHS-56	92	NA	NA	1	O
YUHS-57	196	33	NA	0	O
YUHS-59	17	NA	NA	0	O
YUHS-60	288	65	668	1	O
YUHS-61	214	41	206	1	O
YUHS-62	30	NA	NA	1	O
YUHS-63	35	32	159	0	O
YUHS-65	117	33	331	1	O
YUHS-66	112	35	44	1	O
YUHS-67	78	30	172	1	O
YUHS-68	167	NA	NA	1	O
YUHS-72	42	41	748	0	O
YUHS-73	106	NA	NA	1	O
SNUH-02	609	NA	NA	1	O
KSS-S16	504	NA	NA	1	O
KSS-S18	504	NA	NA	1	O
YUHS-HAN	320	NA	NA	1	O
YUHS-HKK	111	NA	NA	0	O
YUHS-KBJ	105	NA	NA	0	O
YUHS-KCA	43	NA	NA	1	O
YUHS-KHY	208	NA	NA	0	O
YUHS-KMS	109	NA	NA	1	O
YUHS-KSA	170	NA	NA	0	O
YUHS-KSY	280	NA	NA	1	O
YUHS-KYI	217	NA	NA	1	O
YUHS-KYR	528	NA	NA	1	O
YUHS-LJS	33	NA	NA	1	O
YUHS-LMS	374	NA	NA	0	O
YUHS-LNN	74	NA	NA	0	O
YUHS-LSY	157	NA	NA	1	O
YUHS-MJY	271	NA	NA	1	O
YUHS-NKS	203	NA	NA	1	O
YUHS-NSM	18	NA	NA	1	O
YUHS-OHR	56	NA	NA	1	O
YUHS-OHS	185	NA	NA	1	O
YUHS-SEK	45	NA	NA	0	O
YUHS-SJS	30	NA	NA	1	O
YUHS-SMS	551	NA	NA	0	O
YUHS-SRJ	91	NA	NA	0	O
YUHS-SSW	426	NA	NA	1	O
YUHS-YDY	50	NA	NA	1	O
