## Supplementary material for "Genomic hypomethylation in cell-free DNA predicts responses to checkpoint blockade in lung and breast cancer": Table S8

### Sheet: Table S8
Supplementary Table 8. Beta values of breast cancer iMethyl-tissue.
Sample	P1	P2	P3	P4	P5	P6	P7	P8	P9	P10	P8 (CG)	P9 (CG)	P10 (CG)
ID-003	0.883	0.914	0.57	0.654	0.794	0.432	0.441	0.802	0.051	0.798	0.804124	0.4	0.857143
ID-004	0.925	0.919	0.675	0.565	0.914	0.15	0.206	0.951	0.243	0.711	0.956044	0.769231	0.833333
ID-005	0.96	0.957	0.494	0.122	0.441	0.167	0.24	0.269	0.008	0.067	0.29676	0.465839	0.851301
ID-006	0.426	0.874	0.779	0.296	0.88	0.169	0.28	0.709	0.117	0.498	0.74	0.5	0.666667
ID-008	0.881	0.929	0.803	0.4	0.802	0.23	0.254	0.935	0.72	0.899	0.939394	0.934211	0.904762
ID-010	0.948	0.924	0.603	0.225	0.905	0.487	0.489	0.241	0.098	0.018	0.863651	0.469789	0.602151
ID-017	0.875	0.965	0.676	0.568	0.858	0.447	0.443	0.941	0.006	0.424	0.952901	0.25	0.91716
ID-018	0.885	0.923	0.668	0.721	0.829	0.46	0.573	0.938	0.543	0.404	0.954315	0.837134	0.920792
ID-019	0.716	0.953	0.4	0.607	0.764	0.336	0.364	0.964	0.647	0.325	0.969241	0.947802	0.678082
ID-020	0.97	0.967	0.583	0.464	0.93	0.209	0.212	0.933	0.604	0.213	0.949398	0.919355	0.757576
ID-024	0.9	0.911	0.642	0.436	0.892	0.244	0.246	0.663	0	0	0.5	0	0
ID-025	0.774	0.894	0.672	0.376	0.737	0.202	0.329	0.996	0.498	0.011	1	0.666667	1
ID-026	0.903	0.905	0.658	0.332	0.903	0.19	0.198	0.975	0.209	0.039	0.979592	0.8	0.818182
ID-027	0.683	0.783	0.507	0.381	0.624	0.221	0.355	0.882	0.794	0.009	0.888889	1	0.166667
ID-028	0.856	0.87	0.545	0.526	0.473	0.284	0.322	0.663	0.912	0.036	0.666667	0.916667	0.666667
ID-029	0.726	0.631	0.629	0.133	0.813	0.189	0.262	0.2	0.13	0.034	0.202467	0.241447	0.119497
ID-032	0.908	0.84	0.6	0.342	0.716	0.411	0.423	0.81	0.319	0.242	0.821466	0.692397	0.586767
ID-033	0.863	0.829	0.492	0.322	0.829	0.45	0.531	0.712	0.018	0.198	0.721817	0.414536	0.434639
ID-042	0.935	0.931	0.763	0.213	0.917	0.233	0.325	0.899	0.412	0.392	0.910662	0.92043	0.880472
ID-045	0.873	0.875	0.806	0.714	0.831	0.28	0.329	0.971	0.943	0.201	0.978261	0.979381	0.941176
ID-046	0.876	0.91	0.589	0.417	0.731	0.665	0.723	0.709	0.612	0.374	0.721575	0.814297	0.95158
ID-047	0.969	0.956	0.561	0.39	0.656	0.483	0.395	0.16	0.106	0.018	0.718137	0.426351	0.502938
ID-048	0.66	0.579	0.445	0.271	0.567	0.38	0.634	0.159	0.095	0.016	0.635684	0.396179	0.44687
ID-049	0.855	0.953	0.652	0.512	0.588	0.25	0.543	0.894	0.387	0.428	0.911229	0.861197	0.613636
ID-051	0.873	0.907	0.667	0.382	0.877	0.25	0.306	0.938	0.116	0.15	0.94347	0.6	0.896552
ID-052	0.872	0.74	0.637	0.736	0.718	0.472	0.419	0.875	0.033	0.023	0.889081	1	1
ID-053	0.87	0.902	0.568	0.468	0.897	0.334	0.359	0.996	0.711	0	1	1	0
ID-055	0.905	0.786	0.615	0.247	0.814	0.358	0.389	0.152	0.659	0.016	0.600171	0.738603	0.55303
ID-056	0.875	0.969	0.691	0.249	0.626	0.236	0.187	0.211	0.179	0.028	0.20727	0.765432	0.5
ID-057	0.836	0.966	0.585	0.526	0.759	0.425	0.479	0.937	0.712	0.166	0.9494	0.930233	0.929825
ID-059	0.622	0.887	0.565	0.227	0.491	0.266	0.258	0.163	0.065	0.018	0.559497	0.416779	0.469388
ID-061	0.737	0.914	0.495	0.284	0.334	0.222	0.194	0.292	0.854	0.409	0.295647	0.915436	0.914286
ID-062	0.944	0.94	0.462	0.383	0.789	0.546	0.43	0.195	0.302	0.018	0.604834	0.590115	0.570743
ID-064	0.679	0.84	0.511	0.372	0.678	0.538	0.436	0.529	0.413	0.177	0.528689	0.570423	0.4
ID-065	0.956	0.95	0.879	0.745	0.929	0.785	0.681	0.964	0.009	0.318	0.970902	0.410835	0.903721
ID-066	0.578	0.652	0.802	0.228	0.32	0.13	0.236	0.182	0.617	0.073	0.182555	0.619952	0.15
ID-067	0.902	0.913	0.657	0.691	0.812	0.529	0.637	0.846	0.018	0.305	0.858796	0.161369	0.810192
ID-068	0.93	0.962	0.696	0.799	0.916	0.567	0.634	0.961	0.634	0.289	0.97049	0.920635	0.793103
ID-070	0.727	0.794	0.373	0.366	0.633	0.303	0.364	0.584	0.205	0.103	0.591612	0.513416	0.251333
ID-072	0.946	0.934	0.606	0.369	0.892	0.361	0.443	0.804	0.417	0.064	0.813414	0.883	0.759827
ID-073	0.885	0.949	0.843	0.108	0.832	0.199	0.485	0.835	0.417	0.209	0.843353	0.871058	0.887014
ID-074	0.737	0.84	0.467	0.265	0.683	0.134	0.194	0.942	0.526	0.032	0.960526	0.68	1
ID-075	0.945	0.952	0.59	0.652	0.892	0.25	0.353	0.917	0.778	0.173	0.930023	0.900398	0.907692
ID-076	0.901	0.894	0.55	0.88	0.904	0.546	0.583	0.934	0.549	0.129	0.94581	0.938776	0.885714
ID-078	0.691	0.966	0.43	0.399	0.904	0.36	0.406	0.929	0.062	0.192	0.936382	1	0.827586
ID-079	0.945	0.977	0.426	0.233	0.928	0.153	0.182	0.964	0.15	0.19	0.969424	0.65	0.945946
ID-080	0.665	0.921	0.289	0.239	0.854	0.193	0.215	0.597	0.13	0.043	0.603896	0.186275	0.149254
ID-081	0.899	0.956	0.778	0.79	0.678	0.398	0.332	0.616	0.754	0.029	0.628272	0.920635	0.857143
ID-082	0.946	0.972	0.693	0.861	0.911	0.282	0.551	0.987	0.013	0.022	0.993296	0.5	1
ID-085	0.92	0.848	0.713	0.541	0.672	0.397	0.517	0.71	0.014	0.251	0.71937	0.37279	0.759465
