## Supplementary material for "Genomic hypomethylation in cell-free DNA predicts responses to checkpoint blockade in lung and breast cancer": Table S9

### Sheet: Table S9
Supplementary Table 9. Beta values of ovarian cancer iMethyl-tissue.
Sample	P1	P2	P3	P4	P5	P6	P7	P8	P9	P10	P8 (CG)	P9 (CG)	P10 (CG)
YUHS-02	0.925	0.952	0.921	0.811	0.903	0.182	0.247	0.87	0.121	0.06	0.928822	0.236346	0.829815
YUHS-03	0.946	0.912	0.634	0.77	0.885	0.533	0.543	0.86	0.458	0.056	0.896297	0.878956	0.851925
YUHS-05	0.83	0.947	0.596	0.193	0.943	0.112	0.518	0.922	0.022	0.062	0.929806	0.497581	0.15365
YUHS-06	0.9	0.946	0.709	0.589	0.812	0.505	0.547	0.862	0.049	0.058	0.901204	0.587404	0.85435
YUHS-10	0.71	0.904	0.528	0.733	0.761	0.534	0.463	0.718	0.077	0.072	0.76623	0.471504	0.771384
YUHS-11	0.441	0.962	0.473	0.273	0.765	0.127	0.107	0.23	0.128	0.014	0.242531	0.310445	0.221683
YUHS-12	0.429	0.957	0.238	0.335	0.657	0.171	0.119	0.484	0.049	0.027	0.513833	0.412385	0.330882
YUHS-14	0.433	0.951	0.623	0.374	0.89	0.241	0.251	0.84	0.049	0.04	0.870062	0.525258	0.55608
YUHS-15	0.865	0.932	0.492	0.518	0.749	0.485	0.569	0.668	0.349	0.031	0.723073	0.631312	0.690402
YUHS-16	0.336	0.903	0.813	0.286	0.781	0.27	0.333	0.839	0.401	0.05	0.896218	0.795354	0.911565
YUHS-17	0.835	0.863	0.533	0.563	0.803	0.54	0.463	0.797	0.059	0.045	0.845194	0.544686	0.669594
YUHS-19	0.139	0.949	0.411	0.394	0.601	0.201	0.235	0.663	0.423	0.051	0.703535	0.547019	0.877926
YUHS-23	0.084	0.957	0.806	0.096	0.864	0.091	0.072	0.798	0.119	0.02	0.834195	0.609098	0.22242
YUHS-25	0.58	0.933	0.646	0.269	0.849	0.234	0.204	0.822	0.078	0.06	0.86949	0.542449	0.884916
YUHS-27	0.923	0.946	0.536	0.587	0.881	0.227	0.391	0.762	0.039	0.055	0.793088	0.569717	0.731092
YUHS-30	0.363	0.713	0.379	0.211	0.868	0.27	0.191	0.627	0.04	0.014	0.661075	0.409477	0.212644
YUHS-33	0.689	0.961	0.654	0.423	0.864	0.39	0.614	0.803	0.353	0.053	0.857665	0.82298	0.930303
YUHS-35	0.252	0.961	0.515	0.192	0.898	0.166	0.18	0.835	0.326	0.022	0.888828	0.766816	0.382594
YUHS-38	0.301	0.961	0.641	0.323	0.845	0.207	0.287	0.801	0.38	0.05	0.839106	0.71375	0.720848
YUHS-39	0.921	0.931	0.724	0.561	0.855	0.563	0.584	0.783	0.419	0.055	0.813269	0.836172	0.735484
YUHS-40	0.932	0.909	0.627	0.727	0.846	0.546	0.597	0.845	0.061	0.023	0.879105	0.570441	0.634441
YUHS-42	0.812	0.937	0.485	0.427	0.883	0.356	0.289	0.577	0.054	0.018	0.607395	0.572469	0.474849
YUHS-43	0.567	0.96	0.641	0.306	0.884	0.22	0.263	0.645	0.05	0.031	0.678413	0.553603	0.502646
YUHS-44	0.479	0.971	0.676	0.283	0.862	0.349	0.315	0.852	0.484	0.053	0.906729	0.861362	0.884211
YUHS-46	0.831	0.947	0.486	0.493	0.498	0.449	0.379	0.63	0.444	0.035	0.670207	0.485903	0.771127
YUHS-47	0.921	0.959	0.724	0.682	0.883	0.589	0.543	0.894	0.451	0.064	0.931267	0.875716	0.924103
YUHS-48	0.721	0.766	0.549	0.45	0.802	0.394	0.499	0.73	0.329	0.036	0.783126	0.708821	0.634766
YUHS-49	0.87	0.908	0.568	0.46	0.907	0.503	0.558	0.827	0.059	0.055	0.883522	0.572811	0.896154
YUHS-50	0.958	0.968	0.835	0.129	0.935	0.135	0.194	0.892	0.68	0.049	0.918536	0.884569	0.817647
YUHS-51	0.605	0.958	0.819	0.179	0.933	0.339	0.439	0.704	0.308	0.331	0.736271	0.835836	0.918506
YUHS-53	0.426	0.679	0.341	0.817	0.256	0.278	0.279	0.542	0.047	0.022	0.565247	0.349551	0.427861
YUHS-54	0.797	0.945	0.641	0.641	0.717	0.612	0.594	0.79	0.047	0.052	0.837555	0.531843	0.825269
YUHS-55	0.782	0.892	0.459	0.467	0.766	0.507	0.501	0.826	0.381	0.197	0.358856	0.574218	0.101316
YUHS-56	0.929	0.958	0.539	0.658	0.726	0.57	0.235	0.834	0.441	0.016	0.871264	0.835368	0.248577
YUHS-57	0.487	0.932	0.721	0.306	0.852	0.428	0.294	0.845	0.271	0.031	0.887495	0.740204	0.541139
YUHS-59	0.769	0.904	0.512	0.488	0.808	0.426	0.298	0.722	0.424	0.023	0.739959	0.76089	0.9375
YUHS-60	0.926	0.963	0.618	0.683	0.876	0.531	0.418	0.865	0.047	0.035	0.906353	0.614869	0.828629
YUHS-61	0.863	0.928	0.699	0.454	0.856	0.321	0.467	0.832	0.437	0.067	0.881123	0.883183	0.887107
YUHS-62	0.941	0.942	0.786	0.836	0.888	0.553	0.602	0.889	0.047	0.042	0.922995	0.655902	0.879781
YUHS-63	0.311	0.966	0.427	0.439	0.629	0.102	0.105	0.867	0.63	0.049	0.916525	0.853379	0.861685
YUHS-65	0.534	0.948	0.687	0.465	0.908	0.245	0.421	0.901	0.371	0.285	0.910346	0.885389	0.912855
YUHS-66	0.941	0.927	0.714	0.762	0.906	0.696	0.667	0.886	0.842	0.137	0.894076	0.855226	0.860852
YUHS-67	0.954	0.961	0.486	0.486	0.887	0.446	0.405	0.851	0.831	0.348	0.858961	0.854213	0.8872
YUHS-68	0.645	0.933	0.46	0.541	0.769	0.467	0.36	0.893	0.397	0.314	0.900348	0.820163	0.854051
YUHS-72	0.202	0.971	0.797	0.354	0.214	0.071	0.104	0.091	0.024	0.085	0.092081	0.266845	0.946978
YUHS-73	0.646	0.941	0.711	0.672	0.906	0.542	0.407	0.864	0.325	0.026	0.889519	0.809439	0.443312
SNUH-02	0.86	0.864	0.628	0.364	0.887	0.562	0.631	0.726	0.352	0.107	0.737386	0.818877	0.858217
KSS-S16	0.559	0.926	0.738	0.492	0.873	0.432	0.524	0.903	0.036	0.285	0.916234	0.592654	0.763713
KSS-S18	0.545	0.955	0.692	0.749	0.841	0.483	0.48	0.88	0.153	0.236	0.890794	0.770968	0.682944
YUHS-HAN	0.961	0.839	0.377	0.409	0.868	0.245	0.272	0.859	0.451	0.315	0.86875	0.910669	0.844353
YUHS-HKK	0.384	0.927	0.34	0.256	0.777	0.233	0.24	0.846	0.238	0.062	0.864927	0.440133	0.511742
YUHS-KBJ	0.354	0.959	0.554	0.359	0.728	0.186	0.208	0.889	0.041	0.079	0.908687	0.624653	0.74501
YUHS-KCA	0.901	0.92	0.539	0.772	0.829	0.53	0.473	0.845	0.385	0.104	0.86123	0.802611	0.822922
YUHS-KHY	0.891	0.863	0.456	0.521	0.828	0.423	0.443	0.583	0.334	0.081	0.594215	0.636117	0.646846
YUHS-KMS	0.837	0.928	0.619	0.705	0.808	0.445	0.46	0.797	0.428	0.079	0.820995	0.889233	0.756234
YUHS-KSA	0.614	0.907	0.436	0.469	0.808	0.423	0.38	0.813	0.049	0.023	0.838114	0.645753	0.530075
YUHS-KSY	0.917	0.818	0.605	0.47	0.797	0.362	0.431	0.75	0.365	0.267	0.758353	0.646626	0.620397
YUHS-KYI	0.803	0.909	0.64	0.476	0.791	0.462	0.416	0.873	0.134	0.1	0.890239	0.742147	0.860853
YUHS-KYR	0.94	0.919	0.629	0.823	0.895	0.585	0.594	0.905	0.849	0.146	0.916482	0.876091	0.897291
YUHS-LJS	0.924	0.946	0.754	0.856	0.806	0.569	0.542	0.907	0.041	0.009	0.927763	0.628284	0.6
YUHS-LMS	0.825	0.639	0.52	0.726	0.849	0.173	0.209	0.406	0.454	0.04	0.41443	0.477561	0.3398
YUHS-LNN	0.474	0.952	0.833	0.301	0.908	0.274	0.288	0.913	0.033	0.076	0.936193	0.616432	0.719221
YUHS-LSY	0.921	0.96	0.793	0.785	0.881	0.464	0.553	0.938	0.845	0.097	0.958996	0.913107	0.900105
YUHS-MJY	0.928	0.943	0.547	0.689	0.805	0.57	0.426	0.818	0.048	0.096	0.835372	0.693495	0.802794
YUHS-NKS	0.934	0.94	0.886	0.685	0.903	0.59	0.549	0.9	0.032	0.111	0.930342	0.575415	0.93588
YUHS-NSM	0.951	0.969	0.751	0.849	0.842	0.526	0.529	0.929	0.029	0.089	0.952255	0.572042	0.915389
YUHS-OHR	0.934	0.962	0.75	0.694	0.851	0.488	0.515	0.901	0.73	0.057	0.925424	0.888803	0.872046
YUHS-OHS	0.919	0.902	0.462	0.412	0.899	0.49	0.504	0.888	0.439	0.236	0.899763	0.892784	0.85143
YUHS-SEK	0.453	0.674	0.343	0.75	0.29	0.245	0.267	0.54	0.079	0.041	0.554657	0.582948	0.321918
YUHS-SJS	0.763	0.935	0.637	0.642	0.759	0.389	0.426	0.844	0.384	0.088	0.867791	0.847604	0.901122
YUHS-SMS	0.911	0.747	0.663	0.273	0.705	0.236	0.229	0.737	0.152	0.056	0.757883	0.807313	0.574548
YUHS-SRJ	0.891	0.932	0.646	0.571	0.696	0.244	0.328	0.565	0.3	0.038	0.577744	0.565715	0.547682
YUHS-SSW	0.917	0.922	0.666	0.79	0.887	0.617	0.603	0.898	0.427	0.115	0.925942	0.882993	0.905889
YUHS-YDY	0.936	0.933	0.836	0.836	0.905	0.268	0.353	0.897	0.479	0.116	0.924142	0.910433	0.938379
