## Supplementary material for "Genomic hypomethylation in cell-free DNA predicts responses to checkpoint blockade in lung and breast cancer": Table S10

### Sheet: Table S10
Supplementary Table 10. Beta values of lung cancer iMethyl-liquid.
Sample	P1	P2	P3	P4	P5	P6	P7	P8	P9	P10	P8 (CG)	P9 (CG)	P10 (CG)
SMC-18-002	0.891	0.869	0.728	0.828	0.841	0.816	0.717	0.842	0.041	0.075	0.864414	0.357749	0.855236
SMC-18-005	0.921	0.918	0.651	0.608	0.932	0.722	0.659	0.819	0.376	0.069	0.83348	0.797356	0.814295
SMC-18-006	0.891	0.91	0.787	0.808	0.879	0.853	0.651	0.867	0.014	0.042	0.880424	0.50272	0.713242
SMC-18-011	0.895	0.917	0.671	0.824	0.845	0.892	0.739	0.889	0.396	0.058	0.909833	0.836921	0.749469
SMC-18-015	0.867	0.939	0.623	0.819	0.876	0.781	0.808	0.872	0.023	0.082	0.894749	0.535685	0.838593
SMC-18-016	0.955	0.968	0.476	0.796	0.899	0.866	0.654	0.617	0.242	0.064	0.625401	0.494891	0.700092
SMC-18-017	0.93	0.855	0.81	0.866	0.803	0.728	0.723	0.747	0.38	0.049	0.775298	0.871759	0.726703
SMC-18-019	0.921	0.937	0.753	0.586	0.587	0.662	0.464	0.855	0.451	0.067	0.881831	0.952812	0.690871
SMC-18-027	0.91	0.941	0.762	0.764	0.805	0.778	0.626	0.868	0.521	0.065	0.890142	0.889724	0.848966
SMC-18-032	0.913	0.887	0.673	0.868	0.818	0.814	0.772	0.887	0.383	0.065	0.908623	0.802595	0.760025
SMC-18-040	0.882	0.908	0.708	0.579	0.717	0.633	0.664	0.704	0.44	0.017	0.726309	0.791651	0
SMC-18-041	0.936	0.94	0.698	0.827	0.857	0.728	0.759	0.915	0.425	0.07	0.947604	0.884629	0.874273
SMC-18-042	0.884	0.789	0.587	0.796	0.892	0.836	0.646	0.674	0.342	0.037	0.685977	0.834887	0.6567
SMC-18-043	0.9	0.946	0.705	0.851	0.862	0.886	0.856	0.846	0.036	0.048	0.870024	0.547463	0.802778
SMC-18-046	0.912	0.903	0.764	0.799	0.688	0.888	0.679	0.782	0.758	0.048	0.794273	0.771548	0.710066
SMC-18-048	0.96	0.963	0.593	0.185	0.894	0.16	0.126	0.459	0.86	0.042	0.478277	0.893057	0.690945
SMC-18-049	0.823	0.871	0.679	0.845	0.812	0.795	0.622	0.841	0.031	0.065	0.856057	0.584604	0.680934
SMC-18-053	0.878	0.901	0.707	0.848	0.943	0.777	0.796	0.809	0.324	0.087	0.834394	0.796155	0.871795
SMC-18-058	0.489	0.828	0.658	0.571	0.84	0.453	0.34	0.825	0.113	0.03	0.843623	0.743965	0.336552
SMC-18-063	0.923	0.914	0.714	0.912	0.874	0.909	0.797	0.882	0.021	0.062	0.914311	0.275862	0.735849
SMC-18-067	0.939	0.864	0.606	0.421	0.859	0.743	0.491	0.719	0.364	0.056	0.733004	0.816009	0.558293
SMC-18-069	0.849	0.949	0.678	0.813	0.853	0.636	0.722	0.799	0.357	0.034	0.81079	0.745003	0.673563
SMC-18-070	0.807	0.821	0.653	0.646	0.769	0.76	0.621	0.627	0.249	0.029	0.637238	0.43822	0.620329
SMC-18-077	0.88	0.895	0.619	0.463	0.903	0.433	0.248	0.792	0.038	0.005	0.802522	0.595221	0.4
SMC-18-084	0.898	0.925	0.66	0.843	0.81	0.859	0.685	0.792	0.104	0.072	0.819977	0.773996	0.779553
SMC-18-086	0.872	0.867	0.656	0.763	0.854	0.849	0.689	0.796	0.052	0.067	0.830574	0.626349	0.679148
SMC-19-096	0.847	0.884	0.691	0.773	0.741	0.794	0.55	0.81	0.38	0.081	0.832836	0.842345	0.850543
SMC-19-098	0.954	0.902	0.626	0.904	0.884	0.86	0.697	0.803	0.453	0.046	0.84764	0.866084	0.77533
SMC-19-100	0.918	0.914	0.774	0.874	0.88	0.72	0.706	0.853	0.416	0.043	0.871841	0.843908	0.889091
SMC-19-101	0.909	0.911	0.769	0.896	0.882	0.801	0.672	0.873	0.044	0.072	0.895486	0.62667	0.836066
SMC-19-102	0.922	0.941	0.8	0.858	0.847	0.891	0.723	0.9	0.037	0.078	0.924942	0.54199	0.843373
SMC-19-104	0.9	0.937	0.638	0.671	0.802	0.739	0.635	0.717	0.748	0.059	0.739012	0.775082	0.807547
SMC-19-119	0.9	0.856	0.657	0.863	0.711	0.79	0.674	0.868	0.021	0.059	0.885341	0.389988	0.778576
SMC-19-128	0.937	0.926	0.881	0.869	0.883	0.883	0.82	0.823	0.025	0.067	0.839234	0.444829	0.927242
SMC-19-138	0.941	0.892	0.755	0.809	0.915	0.681	0.731	0.848	0.382	0.088	0.878123	0.784161	0.913827
SMC-19-148	0.919	0.901	0.773	0.85	0.87	0.824	0.774	0.868	0.399	0.039	0.887472	0.873026	0.84127
SMC-19-152	0.882	0.915	0.761	0.914	0.829	0.858	0.737	0.899	0.759	0.076	0.923545	0.84606	0.841334
SMC-19-157	0.9	0.888	0.728	0.754	0.778	0.834	0.705	0.73	0.41	0.03	0.74417	0.735974	0.90856
SMC-19-158	0.732	0.848	0.458	0.453	0.844	0.543	0.311	0.9	0.2	0.064	0.92082	0.737554	0.819209
SMC-19-163	0.906	0.918	0.69	0.879	0.816	0.817	0.663	0.771	0.373	0.072	0.801591	0.802704	0.846251
SMC-19-164	0.888	0.942	0.788	0.835	0.876	0.849	0.722	0.868	0.344	0.051	0.889265	0.737529	0.862522
SMC-19-166	0.869	0.924	0.654	0.683	0.773	0.834	0.648	0.917	0.475	0.083	0.941498	0.857966	0.787411
SMC-19-167	0.872	0.894	0.711	0.85	0.846	0.836	0.734	0.873	0.036	0.051	0.893916	0.463817	0.802781
SMC-19-168	0.928	0.959	0.82	0.801	0.939	0.887	0.782	0.891	0.032	0.049	0.913951	0.582744	0.986005
SMC-19-170	0.902	0.958	0.804	0.836	0.901	0.819	0.89	0.883	0.068	0.076	0.907725	0.663372	0.860222
SMC-19-175	0.94	0.901	0.69	0.774	0.803	0.821	0.81	0.888	0.015	0.038	0.907119	0.291181	0.835093
SMC-19-187	0.877	0.853	0.683	0.743	0.883	0.704	0.614	0.821	0.53	0.071	0.84377	0.894429	0.831713
SMC-19-188	0.865	0.866	0.767	0.789	0.854	0.748	0.651	0.852	0.016	0.049	0.872351	0.339603	0.807772
SMC-19-197	0.901	0.913	0.699	0.777	0.793	0.734	0.677	0.815	0.299	0.067	0.84312	0.720497	0.817481
SMC-19-198	0.868	0.912	0.659	0.669	0.854	0.615	0.597	0.849	0.3	0.051	0.872771	0.744574	0.679675
SMC-19-199	0.906	0.915	0.652	0.741	0.822	0.732	0.677	0.791	0.381	0.048	0.817477	0.77425	0.865269
SMC-19-200	0.889	0.888	0.671	0.705	0.876	0.729	0.671	0.816	0.28	0.052	0.835111	0.760725	0.635889
SMC-19-205	0.916	0.899	0.652	0.733	0.763	0.745	0.686	0.833	0.407	0.058	0.856614	0.820635	0.748889
SMC-19-206	0.894	0.919	0.696	0.775	0.78	0.74	0.633	0.838	0.463	0.044	0.861024	0.782368	0.868895
SMC-19-207	0.906	0.938	0.701	0.754	0.838	0.746	0.663	0.768	0.267	0.064	0.792434	0.774119	0.732759
SMC-19-208	0.889	0.901	0.678	0.706	0.834	0.734	0.653	0.838	0.28	0.064	0.857863	0.772411	0.770383
SMC-19-209	0.838	0.911	0.675	0.676	0.803	0.678	0.627	0.813	0.272	0.048	0.837437	0.776978	0.547383
SMC-19-210	0.899	0.901	0.682	0.77	0.778	0.747	0.673	0.828	0.372	0.04	0.855332	0.828227	0.901141
SMC-19-212	0.898	0.91	0.751	0.727	0.842	0.711	0.675	0.805	0.438	0.065	0.837267	0.85914	0.768267
SMC-19-217	0.905	0.922	0.685	0.795	0.837	0.738	0.676	0.81	0.396	0.039	0.834521	0.807776	0.869668
SMC-19-218	0.899	0.905	0.73	0.705	0.843	0.728	0.678	0.807	0.383	0.075	0.835447	0.77089	0.844639
SMC-19-221	0.899	0.927	0.703	0.696	0.792	0.731	0.641	0.807	0.44	0.039	0.834176	0.834982	0.782772
SMC-19-222	0.871	0.936	0.663	0.722	0.846	0.744	0.676	0.861	0.378	0.048	0.895006	0.764529	0.854489
SMC-19-224	0.907	0.903	0.67	0.687	0.806	0.713	0.653	0.845	0.359	0.063	0.872498	0.749662	0.73862
SMC-19-225	0.899	0.906	0.705	0.67	0.879	0.736	0.645	0.826	0.322	0.061	0.855158	0.790624	0.818584
SMC-19-226	0.906	0.9	0.733	0.706	0.865	0.755	0.672	0.869	0.257	0.064	0.894215	0.752578	0.765672
SMC-19-227	0.892	0.9	0.716	0.76	0.792	0.762	0.68	0.81	0.222	0.077	0.847633	0.764342	0.915929
SMC-19-230	0.883	0.88	0.664	0.716	0.783	0.73	0.6	0.777	0.329	0.045	0.801606	0.74009	0.635063
SMC-19-235	0.9	0.926	0.66	0.805	0.834	0.775	0.661	0.85	0.349	0.086	0.870576	0.82389	0.897019
SMC-19-248	0.917	0.907	0.726	0.696	0.821	0.718	0.662	0.86	0.263	0.059	0.885603	0.750133	0.926108
SMC-19-261	0.88	0.909	0.678	0.705	0.81	0.741	0.648	0.81	0.291	0.067	0.835623	0.790898	0.764791
SMC-19-265	0.903	0.916	0.662	0.729	0.803	0.736	0.653	0.75	0.555	0.061	0.782997	0.762099	0.77226
SMC-19-270	0.904	0.927	0.674	0.73	0.801	0.73	0.683	0.779	0.437	0.073	0.809327	0.755699	0.80814
SMC-19-274	0.916	0.951	0.727	0.742	0.776	0.759	0.684	0.794	0.283	0.06	0.819409	0.851713	0.780591
SMC-19-275	0.91	0.924	0.694	0.837	0.855	0.748	0.703	0.844	0.371	0.069	0.867487	0.859583	0.879917
SMC-19-278	0.915	0.896	0.701	0.751	0.787	0.767	0.684	0.801	0.269	0.074	0.831203	0.718125	0.89313
SMC-19-281	0.897	0.928	0.693	0.745	0.812	0.735	0.678	0.858	0.384	0.057	0.891378	0.797722	0.801527
SMC-19-282	0.84	0.92	0.728	0.753	0.811	0.737	0.691	0.811	0.446	0.071	0.846716	0.827185	0.866438
SMC-19-287	0.893	0.918	0.725	0.771	0.847	0.743	0.68	0.808	0.273	0.049	0.831391	0.856769	0.755906
SMC-19-288	0.907	0.924	0.677	0.762	0.829	0.731	0.686	0.799	0.295	0.065	0.829574	0.78309	0.865546
SMC-19-298	0.923	0.921	0.683	0.816	0.841	0.747	0.758	0.823	0.317	0.073	0.844441	0.777819	0.829918
SMC-19-307	0.901	0.91	0.678	0.871	0.821	0.872	0.765	0.805	0.277	0.057	0.82971	0.786288	0.745902
SMC-19-308	0.898	0.928	0.722	0.829	0.818	0.756	0.728	0.832	0.291	0.084	0.861256	0.815285	0.83964
SMC-19-316	0.916	0.916	0.704	0.782	0.858	0.733	0.689	0.824	0.312	0.089	0.86039	0.756535	0.893954
SMC-19-328	0.873	0.902	0.689	0.766	0.827	0.776	0.614	0.798	0.274	0.036	0.81848	0.784026	0.760976
SMC-19-329	0.795	0.908	0.705	0.86	0.835	0.763	0.803	0.805	0.343	0.069	0.826409	0.795788	0.824142
SMC-19-331	0.906	0.885	0.7	0.858	0.837	0.852	0.773	0.826	0.313	0.043	0.852886	0.782671	0.699774
SMC-19-332	0.921	0.91	0.727	0.842	0.815	0.783	0.724	0.83	0.288	0.062	0.855838	0.821903	0.817121
SMC-19-334	0.888	0.915	0.713	0.808	0.849	0.74	0.709	0.81	0.302	0.084	0.844754	0.787316	0.900536
SMC-19-341	0.917	0.908	0.702	0.777	0.84	0.795	0.582	0.811	0.301	0.056	0.834755	0.78345	0.696837
SMC-19-342	0.891	0.867	0.705	0.867	0.867	0.828	0.772	0.786	0.337	0.069	0.816386	0.772965	0.856
SMC-20-013	0.924	0.913	0.691	0.906	0.826	0.88	0.738	0.773	0.253	0.076	0.805454	0.766272	0.81804
SMC-20-016	0.901	0.898	0.691	0.771	0.838	0.706	0.678	0.767	0.281	0.07	0.798441	0.780968	0.883951
SMC-20-017	0.889	0.903	0.703	0.762	0.828	0.768	0.718	0.801	0.313	0.036	0.833524	0.795293	0.713068
SMC-20-020	0.905	0.905	0.69	0.739	0.822	0.751	0.702	0.812	0.37	0.059	0.839973	0.78544	0.757412
SMC-20-028	0.86	0.934	0.684	0.8	0.827	0.779	0.686	0.834	0.345	0.039	0.860395	0.806911	0.713193
SMC-20-029	0.65	0.908	0.698	0.412	0.81	0.445	0.489	0.774	0.28	0.031	0.806406	0.729752	0.461538
SMC-20-042	0.892	0.947	0.691	0.825	0.82	0.767	0.77	0.795	0.317	0.058	0.817278	0.817583	0.7908
SMC-20-048	0.899	0.952	0.695	0.8	0.815	0.788	0.721	0.808	0.286	0.065	0.831868	0.744409	0.826297
SMC-20-050	0.916	0.927	0.664	0.863	0.832	0.766	0.767	0.808	0.298	0.042	0.837615	0.756906	0.692308
SMC-20-051	0.878	0.887	0.689	0.824	0.845	0.815	0.728	0.82	0.33	0.078	0.850075	0.798232	0.81128
SMC-20-056	0.9	0.911	0.695	0.772	0.825	0.719	0.685	0.757	0.284	0.023	0.782716	0.78286	0.725191
SMC-20-057	0.917	0.898	0.688	0.891	0.84	0.836	0.732	0.794	0.33	0.075	0.826377	0.804815	0.795396
SMC-20-079	0.897	0.899	0.702	0.752	0.817	0.706	0.687	0.828	0.26	0.04	0.863633	0.816517	0.712621
SMC-20-084	0.918	0.913	0.63	0.828	0.739	0.844	0.792	0.85	0.024	0.269	0.856539	0.671069	0.720691
SMC-20-085	0.892	0.919	0.769	0.86	0.817	0.866	0.815	0.831	0.018	0.223	0.837743	0.708416	0.704325
SMC-20-086	0.922	0.954	0.793	0.848	0.841	0.903	0.798	0.902	0.042	0.283	0.911288	0.778029	0.780613
SMC-20-095	0.928	0.933	0.552	0.575	0.843	0.823	0.7	0.829	0.132	0.162	0.84263	0.705972	0.428658
SMC-20-096	0.879	0.936	0.69	0.783	0.925	0.812	0.707	0.88	0.068	0.092	0.887402	0.872307	0.82618
SMC-20-098	0.896	0.92	0.632	0.572	0.85	0.747	0.646	0.772	0.286	0.192	0.781302	0.788098	0.622259
SMC-20-107	0.924	0.91	0.723	0.841	0.838	0.859	0.759	0.717	0.062	0.096	0.722992	0.834717	0.668925
SMC-20-108	0.888	0.926	0.797	0.862	0.863	0.844	0.83	0.904	0.417	0.296	0.922236	0.919085	0.916621
SMC-20-113	0.908	0.929	0.692	0.845	0.851	0.887	0.789	0.849	0.106	0.117	0.867203	0.774444	0.736485
SMC-20-120	0.918	0.895	0.727	0.806	0.779	0.881	0.766	0.815	0.101	0.281	0.829664	0.648625	0.798527
SMC-20-125	0.89	0.873	0.648	0.749	0.827	0.853	0.79	0.68	0.026	0.009	0.685422	0.417122	0
SMC-20-131	0.918	0.941	0.675	0.813	0.783	0.885	0.825	0.899	0.052	0.305	0.909074	0.736387	0.785533
SMC-20-132	0.913	0.95	0.659	0.82	0.778	0.881	0.772	0.878	0.378	0.23	0.890616	0.727607	0.745954
SMC-20-136	0.934	0.94	0.637	0.817	0.777	0.862	0.793	0.831	0.057	0.116	0.838965	0.79844	0.666764
SMC-20-137	0.868	0.936	0.578	0.769	0.773	0.818	0.749	0.727	0.045	0.207	0.733866	0.580697	0.56656
SMC-20-141	0.908	0.922	0.732	0.819	0.801	0.831	0.751	0.839	0.404	0.211	0.846599	0.734643	0.743237
SMC-20-142	0.925	0.935	0.73	0.855	0.953	0.861	0.769	0.859	0.797	0.263	0.868271	0.826107	0.683157
SMC-20-146	0.894	0.917	0.728	0.8	0.765	0.902	0.811	0.841	0.427	0.269	0.853943	0.85698	0.718746
SMC-20-147	0.938	0.907	0.657	0.849	0.771	0.844	0.786	0.769	0.343	0.136	0.781763	0.746644	0.714679
SMC-20-159	0.938	0.953	0.768	0.839	0.8	0.841	0.741	0.883	0.043	0.254	0.898224	0.362705	0.75925
SMC-20-167	0.864	0.897	0.502	0.718	0.614	0.799	0.724	0.81	0.387	0.204	0.818365	0.73208	0.494522
SMC-20-169	0.9	0.927	0.713	0.825	0.786	0.855	0.79	0.83	0.306	0.127	0.852366	0.842694	0.801916
SMC-20-176	0.937	0.915	0.637	0.751	0.654	0.847	0.761	0.679	0.657	0.22	0.686308	0.745577	0.635462
SMC-20-187	0.815	0.754	0.682	0.753	0.774	0.529	0.54	0.755	0.17	0.037	0.762667	0.875	0.75
SMC-20-189	0.875	0.93	0.651	0.783	0.802	0.866	0.787	0.79	0.419	0.294	0.801696	0.87351	0.853052
SMC-20-200	0.931	0.894	0.587	0.761	0.799	0.839	0.765	0.845	0.824	0.263	0.852988	0.868521	0.734199
SMC-20-204	0.946	0.932	0.783	0.743	0.524	0.854	0.779	0.853	0.378	0.265	0.860477	0.77638	0.737804
SMC-20-213	0.905	0.964	0.718	0.887	0.813	0.859	0.77	0.807	0.06	0.278	0.818134	0.670266	0.874197
SMC-20-216	0.891	0.918	0.74	0.868	0.865	0.894	0.781	0.799	0.467	0.317	0.80686	0.86962	0.876348
SMC-20-244	0.691	0.608	0.67	0.72	0.734	0.533	0.494	0.69	0.167	0.038	0.909091	0.888889	1
SMC-20-248	0.929	0.923	0.742	0.787	0.872	0.894	0.778	0.766	0.051	0.231	0.773603	0.861808	0.722356
SMC-20-255	0.934	0.94	0.751	0.854	0.81	0.874	0.775	0.796	0.325	0.198	0.803937	0.906165	0.79095
SMC-20-265	0.921	0.925	0.724	0.819	0.906	0.858	0.806	0.887	0.374	0.271	0.894836	0.805474	0.805729
SMC-20-271	0.906	0.926	0.707	0.832	0.721	0.854	0.778	0.849	0.404	0.095	0.857631	0.834149	0.821857
SMC-20-273	0.908	0.88	0.711	0.834	0.785	0.882	0.765	0.753	0.302	0.198	0.762278	0.762084	0.763446
SMC-20-281	0.919	0.919	0.474	0.861	0.778	0.828	0.826	0.854	0.425	0.214	0.866221	0.804962	0.745583
SMC-20-283	0.905	0.959	0.783	0.846	0.845	0.905	0.776	0.884	0.336	0.107	0.893052	0.700742	0.78163
SMC-20-284	0.913	0.932	0.674	0.823	0.73	0.881	0.808	0.881	0.383	0.152	0.890331	0.869979	0.748719
SMC-20-290	0.932	0.934	0.782	0.849	0.87	0.815	0.797	0.872	0.751	0.289	0.880993	0.813027	0.836647
SMC-20-294	0.917	0.915	0.784	0.714	0.838	0.852	0.755	0.862	0.691	0.195	0.875002	0.88506	0.490184
SMC-20-295	0.846	0.938	0.45	0.435	0.847	0.416	0.393	0.861	0.148	0.08	0.88016	0.785294	0.340247
SMC-20-296	0.893	0.913	0.718	0.878	0.727	0.798	0.681	0.852	0.336	0.136	0.866466	0.810589	0.792293
SMC-20-298	0.922	0.93	0.534	0.855	0.469	0.87	0.796	0.84	0.134	0.254	0.855513	0.785978	0.835888
SMC-20-299	0.943	0.917	0.753	0.757	0.799	0.806	0.77	0.8	0.399	0.147	0.807407	0.880589	0.78508
SMC-20-304	0.931	0.928	0.761	0.853	0.526	0.898	0.751	0.86	0.554	0.288	0.881754	0.800662	0.773291
SMC-20-308	0.916	0.956	0.746	0.765	0.85	0.866	0.747	0.882	0.697	0.303	0.890962	0.893604	0.832586
SMC-20-316	0.938	0.914	0.7	0.87	0.869	0.82	0.798	0.873	0.142	0.284	0.881638	0.78792	0.783887
SMC-20-330	0.918	0.931	0.772	0.865	0.764	0.924	0.799	0.857	0.029	0.231	0.863808	0.61891	0.745751
SMC-20-345	0.889	0.913	0.654	0.81	0.767	0.838	0.779	0.887	0.143	0.14	0.896319	0.788366	0.807497
SMC-20-349	0.93	0.915	0.766	0.904	0.903	0.822	0.811	0.871	0.064	0.238	0.877882	0.615129	0.800647
SMC-20-350	0.894	0.92	0.76	0.857	0.835	0.833	0.699	0.823	0.371	0.301	0.834477	0.869789	0.600905
SMC-20-351	0.897	0.923	0.676	0.816	0.856	0.822	0.775	0.839	0.13	0.194	0.846132	0.852184	0.86519
SMC-20-389	0.918	0.915	0.737	0.836	0.778	0.873	0.782	0.913	0.384	0.155	0.92348	0.859998	0.831306
SMC-20-390	0.863	0.844	0.7	0.722	0.736	0.83	0.742	0.864	0.389	0.204	0.884197	0.862446	0.709077
SMC-21-006	0.94	0.882	0.783	0.821	0.787	0.882	0.692	0.892	0.104	0.229	0.901189	0.662682	0.733432
SMC-21-036	0.903	0.895	0.713	0.836	0.854	0.856	0.769	0.867	0.323	0.148	0.877973	0.812286	0.790154
SMC-21-041	0.91	0.928	0.713	0.864	0.83	0.822	0.768	0.843	0.162	0.122	0.857604	0.833749	0.836066
SMC-21-109	0.901	0.942	0.719	0.775	0.777	0.825	0.715	0.775	0.363	0.234	0.784041	0.868052	0.666262
SMC-21-118	0.802	0.861	0.547	0.769	0.803	0.749	0.66	0.804	0.146	0.153	0.816456	0.783715	0.731198
SMC-21-144	0.92	0.91	0.725	0.872	0.869	0.861	0.804	0.888	0.048	0.138	0.89514	0.594471	0.874459
SMC-21-190	0.876	0.911	0.745	0.828	0.774	0.817	0.752	0.931	0.16	0.282	0.941003	0.693522	0.77899
SMC-21-196	0.912	0.872	0.644	0.777	0.861	0.803	0.745	0.907	0.17	0.308	0.917952	0.86057	0.781169
SMC-21-201	0.888	0.92	0.648	0.799	0.774	0.751	0.666	0.845	0.333	0.218	0.857706	0.822703	0.766242
