## Supplementary material for "Genomic hypomethylation in cell-free DNA predicts responses to checkpoint blockade in lung and breast cancer": Table S11

### Sheet: Table S11
Supplementary Table 11. Beta values of breast cancer iMethyl-liquid.
Sample	P1	P2	P3	P4	P5	P6	P7	P8	P9	P10	P8 (CG)	P9 (CG)	P10 (CG)
ID-001	0.825	0.887	0.786	0.851	0.907	0.342	0.285	0.965	0.664	0.006	0.974522	0.857143	0
ID-002	0.994	0.859	0.765	0.685	0.755	0.815	0.54	0.222	0.222	0.06	0.995129	0.569035	0.907834
ID-003	0.86	0.871	0.634	0.645	0.67	0.38	0.353	0.873	0.166	0.697	0.838838	0.506035	0.740989
ID-004	0.866	0.866	0.74	0.623	0.822	0.42	0.404	0.946	0.489	0.73	0.90302	0.76456	0.742834
ID-005	0.933	0.921	0.692	0.439	0.716	0.758	0.73	0.216	0.104	0.026	0.747295	0.512147	0.677852
ID-006	0.649	0.847	0.753	0.39	0.79	0.287	0.318	0.597	0.111	0.498	0.56545	0.532379	0.668154
ID-007	0.917	0.891	0.792	0.808	0.897	0.85	0.707	0.898	0.768	0.103	0.91441	0.842573	0.854893
ID-008	0.818	0.872	0.763	0.618	0.836	0.44	0.368	0.897	0.553	0.542	0.873537	0.734471	0.765166
ID-009	0.898	0.945	0.599	0.719	0.624	0.68	0.34	0.745	0.04	0.088	0.762607	0.539816	0.888347
ID-010	0.941	0.937	0.805	0.543	0.859	0.855	0.744	0.235	0.098	0.031	0.88214	0.473649	0.728022
ID-011	0.895	0.958	0.724	0.882	0.839	0.787	0.722	0.817	0.368	0.084	0.829541	0.794624	0.823915
ID-012	0.847	0.925	0.656	0.693	0.777	0.841	0.74	0.307	0.409	0.064	0.807107	0.883481	0.830537
ID-013	0.919	0.863	0.664	0.569	0.837	0.416	0.378	0.262	0.056	0.041	0.869008	0.548959	0.843876
ID-014	0.9	0.837	0.813	0.811	0.727	0.679	0.66	0.304	0.357	0.032	0.866317	0.786005	0.835165
ID-015	0.938	0.933	0.779	0.228	0.888	0.319	0.29	0.868	0.392	0.019	0.940186	0.789926	0.667623
ID-016	0.668	0.907	0.413	0.291	0.798	0.589	0.516	0.703	0.074	0.013	0.722762	0.481737	0.468857
ID-017	0.924	0.94	0.66	0.866	0.842	0.739	0.572	0.94	0.032	0.438	0.94777	0.388889	0.818182
ID-018	0.887	0.874	0.454	0.624	0.599	0.629	0.503	0.939	0.539	0.518	0.949867	0.793605	0.920489
ID-019	0.848	0.937	0.606	0.843	0.81	0.738	0.572	0.874	0.659	0.421	0.884311	0.942322	0.724719
ID-020	0.937	0.933	0.677	0.761	0.827	0.723	0.561	0.948	0.587	0.281	0.961992	0.955056	0.848485
ID-021	0.852	0.945	0.692	0.727	0.765	0.625	0.464	0.234	0.417	0.033	0.750367	0.828172	0.877419
ID-022	0.649	0.508	0.425	0.436	0.468	0.552	0.384	0.456	0.034	0.027	0.488221	0.170027	0.696487
ID-023	0.937	0.942	0.718	0.685	0.866	0.597	0.631	0.9	0.45	0.103	0.918867	0.871769	0.884987
ID-024	0.808	0.869	0.724	0.842	0.865	0.538	0.415	0.996	0.142	0.073	0.841596	0.53611	0.720781
ID-025	0.867	0.844	0.735	0.868	0.855	0.575	0.421	0.906	0.798	0.05	0.830846	0.773209	0.741856
ID-026	0.903	0.925	0.741	0.476	0.863	0.278	0.297	0.997	0	0.028	0.844472	0.627951	0.810918
ID-027	0.871	0.861	0.687	0.588	0.836	0.689	0.677	0.752	0.285	0.025	0.803927	0.679403	0.680489
ID-028	0.861	0.885	0.844	0.791	0.722	0.598	0.641	0.995	0.995	0.249	0.849214	0.791071	0.693076
ID-029	0.866	0.874	0.677	0.596	0.831	0.634	0.587	0.775	0.32	0.023	0.816671	0.623091	0.721058
ID-030	0.904	0.904	0.744	0.836	0.85	0.852	0.664	0.288	0.388	0.046	0.870558	0.820704	0.788551
ID-031	0.876	0.969	0.749	0.886	0.859	0.842	0.802	0.266	0.412	0.048	0.855664	0.769068	0.828534
ID-032	0.937	0.872	0.561	0.606	0.916	0.558	0.442	0.297	0.406	0.038	0.886935	0.847596	0.647059
ID-033	0.885	0.867	0.696	0.66	0.837	0.738	0.62	0.258	0.059	0.048	0.85794	0.596445	0.702733
ID-034	0.539	0.586	0.259	0.459	0.565	0.435	0.443	0.297	0.068	0.025	0.780189	0.582627	0.485714
ID-035	0.895	0.945	0.73	0.896	0.855	0.813	0.741	0.263	0.369	0.004	0.870924	0.746323	0.5
ID-036	0.919	0.94	0.523	0.375	0.298	0.422	0.328	0.207	0.044	0.023	0.738567	0.410135	0.427374
ID-037	0.94	0.92	0.769	0.811	0.754	0.812	0.625	0.255	0.055	0.04	0.782613	0.5842	0.81471
ID-038	0.896	0.924	0.769	0.836	0.793	0.75	0.714	0.288	0.379	0.045	0.815826	0.808263	0.804688
ID-039	0.935	0.921	0.79	0.851	0.809	0.748	0.813	0.281	0.392	0.046	0.860707	0.744711	0.854578
ID-040	0.935	0.878	0.741	0.724	0.707	0.803	0.706	0.265	0.355	0.044	0.804598	0.771643	0.859107
ID-041	0.928	0.937	0.825	0.859	0.837	0.813	0.787	0.281	0.058	0.047	0.881207	0.625911	0.840525
ID-042	0.921	0.873	0.689	0.318	0.864	0.388	0.357	0.355	0.404	0.042	0.88454	0.84818	0.759943
ID-043	0.902	0.926	0.683	0.829	0.787	0.753	0.759	0.273	0.055	0.044	0.837021	0.66972	0.713333
ID-044	0.724	0.742	0.632	0.672	0.921	0.785	0.593	0.22	0.313	0.035	0.618136	0.761657	0.655378
ID-045	0.83	0.86	0.639	0.71	0.79	0.536	0.487	0.301	0.809	0.042	0.959866	0.914894	0.974504
ID-046	0.877	0.894	0.597	0.857	0.788	0.87	0.798	0.814	0.318	0.159	0.82501	0.841421	0.724026
ID-047	0.925	0.915	0.558	0.35	0.531	0.635	0.333	0.2	0.072	0.017	0.800313	0.364415	0.431993
ID-048	0.76	0.771	0.718	0.431	0.747	0.654	0.756	0.195	0.112	0.025	0.790002	0.480905	0.583333
ID-049	0.457	0.951	0.313	0.456	0.826	0.297	0.213	0.172	0.461	0.02	0.918555	0.795735	0.491525
ID-050	0.923	0.87	0.742	0.805	0.83	0.791	0.703	0.843	0.782	0.038	0.857591	0.83102	0.799356
ID-051	0.871	0.867	0.686	0.33	0.73	0.256	0.357	0.946	0.106	0.316	0.953069	0.833333	1
ID-052	0.874	0.863	0.748	0.751	0.774	0.518	0.382	0.928	0.153	0.1	0.93578	0.909091	0.75
ID-053	0.915	0.878	0.715	0.812	0.883	0.553	0.518	0.954	0.592	0.047	0.961672	0.864198	0.7
ID-054	0.876	0.937	0.798	0.923	0.771	0.947	0.821	0.285	0.773	0.048	0.913959	0.82334	0.793729
ID-055	0.894	0.857	0.734	0.553	0.741	0.824	0.726	0.17	0.644	0.025	0.862843	0.862827	0.827844
ID-056	0.825	0.964	0.704	0.754	0.837	0.723	0.462	0.713	0.49	0.121	0.91069	0.641986	0.87037
ID-057	0.785	0.853	0.65	0.677	0.675	0.683	0.595	0.92	0.611	0.166	0.843145	0.644342	0.858347
ID-058	0.584	0.942	0.674	0.268	0.671	0.4	0.276	0.473	0.267	0.015	0.799501	0.720737	0.685824
ID-059	0.523	0.817	0.573	0.093	0.488	0.255	0.104	0.644	0.004	0.297	0.723245	0.858044	0.84375
ID-060	0.905	0.891	0.805	0.845	0.796	0.85	0.842	0.236	0.456	0.042	0.932508	0.857585	0.904762
ID-061	0.914	0.909	0.723	0.867	0.832	0.903	0.622	0.912	0.891	0.22	0.959707	0.948473	0.934307
ID-062	0.933	0.965	0.685	0.477	0.819	0.872	0.628	0.207	0.364	0.027	0.645937	0.432432	0.322328
ID-063	0.941	0.943	0.789	0.194	0.755	0.238	0.279	0.258	0.066	0.036	0.929587	0.913783	0.730769
ID-064	0.874	0.709	0.786	0.397	0.575	0.467	0.259	0.147	0.252	0.499	0.756028	0.690348	0.666174
ID-065	0.909	0.929	0.8	0.777	0.893	0.841	0.725	0.945	0.016	0.354	0.147986	0.439655	0.843931
ID-066	0.89	0.834	0.835	0.658	0.684	0.529	0.42	0.629	0.836	0.29	0.95417	0.456722	0.724491
ID-067	0.837	0.874	0.715	0.729	0.79	0.706	0.556	0.256	0.06	0.042	0.637275	0.85466	0.547945
ID-068	0.901	0.923	0.748	0.844	0.894	0.78	0.724	0.88	0.632	0.374	0.894616	0.928571	0.773333
ID-069	0.92	0.932	0.803	0.864	0.78	0.823	0.736	0.246	0.38	0.051	0.825927	0.803902	0.865522
ID-070	0.901	0.966	0.769	0.875	0.893	0.857	0.799	0.252	0.406	0.042	0.866839	0.791211	0.900958
ID-071	0.798	0.85	0.7	0.579	0.798	0.575	0.467	0.289	0.386	0.042	0.881621	0.650048	0.658993
ID-072	0.885	0.978	0.832	0.861	0.93	0.926	0.87	0.348	0.44	0.036	0.890933	0.856207	0.898876
ID-073	0.936	0.952	0.76	0.145	0.589	0.387	0.347	0.249	0.407	0.035	0.703066	0.847692	0.843478
ID-074	0.878	0.873	0.84	0.824	0.899	0.653	0.36	0.97	0.687	0.103	0.977032	0.943396	0.736842
ID-075	0.923	0.928	0.755	0.918	0.911	0.832	0.718	0.939	0.587	0.239	0.958525	0.914729	0.857143
ID-076	0.923	0.935	0.743	0.892	0.935	0.859	0.77	0.95	0.537	0.253	0.960016	0.896296	0.85567
ID-077	0.843	0.873	0.681	0.682	0.789	0.602	0.514	0.244	0.743	0.048	0.874205	0.80385	0.904274
ID-078	0.603	0.987	0.545	0.362	0.775	0.304	0.218	0.944	0.167	0.232	0.952111	0.882353	0.905512
ID-079	0.916	0.946	0.639	0.81	0.771	0.759	0.6	0.908	0.129	0.061	0.914638	0.873239	0.791667
ID-080	0.957	0.951	0.767	0.831	0.824	0.815	0.804	0.931	0.595	0.254	0.94951	0.886179	0.833333
ID-081	0.955	0.936	0.831	0.91	0.898	0.854	0.885	0.945	0.587	0.148	0.962753	0.865385	0.956522
ID-082	0.897	0.961	0.816	0.828	0.911	0.693	0.771	0.902	0.015	0.104	0.924171	0.307692	0.931034
ID-083	0.892	0.923	0.781	0.842	0.879	0.814	0.72	0.279	0.35	0.051	0.79918	0.78839	0.856454
ID-084	0.858	0.93	0.294	0.31	0.645	0.089	0.12	0.308	0.527	0.023	0.892101	0.573813	0.867596
ID-085	0.923	0.924	0.752	0.801	0.817	0.831	0.708	0.307	0.038	0.041	0.829708	0.496126	0.817276
ID-086	0.92	0.894	0.717	0.668	0.752	0.79	0.685	0.285	0.403	0.051	0.870339	0.831371	0.77051
ID-087	0.925	0.934	0.7	0.653	0.787	0.753	0.715	0.318	0.42	0.055	0.865462	0.823879	0.82197
ID-088	0.879	0.95	0.618	0.806	0.754	0.822	0.643	0.633	0.442	0.298	0.767325	0.846962	0.889282
ID-089	0.888	0.895	0.753	0.778	0.751	0.789	0.609	0.276	0.379	0.006	0.816595	0.726311	0.833333
ID-090	0.901	0.908	0.684	0.711	0.843	0.617	0.461	0.268	0.309	0.056	0.86839	0.808732	0.864548
ID-091	0.845	0.919	0.773	0.669	0.758	0.779	0.697	0.256	0.075	0.051	0.763261	0.705783	0.819113
