## Supplementary material for "Genomic hypomethylation in cell-free DNA predicts responses to checkpoint blockade in lung and breast cancer": Table S12

### Sheet: Table S12
Supplementary Table 12. Beta values of breast cancer iMethyl-PBMC.
Sample	P1	P2	P3	P4	P5	P6	P7	P8	P9	P10	P8 (CG)	P9 (CG)	P10 (CG)
ID-003	0.895	0.911	0.84	0.862	0.792	0.808	0.81	0.949	0.061	0.248	0.955556	0.6	0.5
ID-004	0.908	0.908	0.847	0.883	0.909	0.768	0.78	0.88	0.665	0.249	0.882353	0.875	0.25
ID-005	0.95	0.934	0.768	0.521	0.756	0.875	0.839	0.232	0.087	0.025	0.910407	0.496376	0.778262
ID-006	0.928	0.916	0.761	0.837	0.881	0.754	0.719	0.932	0	0.634	0.935484	0	0.636364
ID-008	0.9	0.921	0.732	0.838	0.842	0.742	0.722	0.923	0.634	0.332	0.927152	0.795455	0.5
ID-010	0.933	0.944	0.783	0.466	0.894	0.87	0.826	0.216	0.102	0.019	0.905788	0.498844	0.714182
ID-017	0.96	0.946	0.712	0.916	0.869	0.818	0.635	0.969	0.011	0.347	0.97998	1	0.955224
ID-018	0.95	0.94	0.747	0.9	0.954	0.939	0.86	0.943	0.74	0.448	0.96302	0.933687	0.943503
ID-019	0.94	0.947	0.85	0.911	0.909	0.93	0.862	0.943	0.695	0.362	0.970677	0.927577	0.946723
ID-020	0.946	0.945	0.815	0.896	0.899	0.915	0.824	0.94	0.706	0.208	0.969185	0.912104	0.909091
ID-024	0.955	0.941	0.785	0.885	0.94	0.766	0.802	0.973	0.052	0.289	0.97874	1	0.907692
ID-025	0.945	0.948	0.839	0.905	0.933	0.849	0.838	0.961	0.8	0.314	0.971487	1	0.93578
ID-026	0.944	0.938	0.826	0.892	0.931	0.875	0.796	0.97	0.124	0.361	0.975309	1	0.956522
ID-027	0.935	0.935	0.804	0.893	0.889	0.884	0.777	0.966	0.764	0.327	0.977805	0.929825	0.888889
ID-028	0.939	0.947	0.881	0.883	0.861	0.823	0.83	0.969	0.963	0.364	0.984199	0.971223	0.961749
ID-029	0.947	0.945	0.819	0.864	0.898	0.763	0.837	0.91	0.419	0.151	0.915611	0.855815	0.878101
ID-032	0.943	0.937	0.792	0.858	0.9	0.917	0.85	0.909	0.426	0.281	0.91741	0.869985	0.903754
ID-033	0.941	0.937	0.794	0.872	0.899	0.855	0.819	0.894	0.013	0.301	0.901067	0.389939	0.886206
ID-042	0.9425	0.9365	0.7745	0.8605	0.8985	0.813	0.843	0.899	0.413	0.1975	0.914365	0.84658	0.892039
ID-045	0.936	0.941	0.865	0.909	0.905	0.782	0.732	0.949	0.904	0.402	0.894597	0.889652	0.732057
ID-046	0.941	0.939	0.829	0.914	0.875	0.796	0.763	0.905	0.844	0.301	0.912042	0.854428	0.88387
ID-047	0.948	0.93	0.835	0.68	0.93	0.922	0.844	0.207	0.105	0.024	0.902658	0.496088	0.779379
ID-048	0.938	0.944	0.823	0.516	0.934	0.839	0.865	0.22	0.096	0.026	0.910041	0.510848	0.762912
ID-049	0.947	0.942	0.812	0.835	0.931	0.878	0.854	0.211	0.402	0.023	0.905947	0.749931	0.762192
ID-051	0.962	0.952	0.942	0.967	0.973	0.841	0.908	0.99	0.052	0.357	0.99636	0.666667	0.969298
ID-052	0.942	0.936	0.785	0.895	0.928	0.898	0.853	0.891	0.016	0.203	0.93987	0	0.924425
ID-053	0.942	0.95	0.865	0.899	0.946	0.863	0.877	0.951	0.686	0.182	0.964692	0.928349	0.948895
ID-055	0.947	0.937	0.843	0.688	0.702	0.857	0.785	0.95	0.938	0.138	0.955696	0.946981	0.851043
ID-056	0.959	0.947	0.813	0.896	0.944	0.897	0.865	0.916	0.676	0.139	0.951058	0.932007	0.934286
ID-057	0.956	0.942	0.816	0.915	0.935	0.853	0.847	0.934	0.707	0.168	0.965756	0.947867	0.9447
ID-059	0.944	0.943	0.856	0.556	0.93	0.844	0.856	0.223	0.094	0.025	0.90887	0.515635	0.743459
ID-061	0.959	0.942	0.799	0.864	0.919	0.922	0.761	0.93	0.9	0.2	0.958379	0.909496	0.934817
ID-062	0.941	0.944	0.824	0.551	0.86	0.92	0.833	0.205	0.416	0.02	0.898155	0.756381	0.75367
ID-064	0.938	0.945	0.881	0.9	0.944	0.931	0.888	0.934	0.616	0.358	0.961611	0.920382	0.942289
ID-065	0.944	0.943	0.907	0.784	0.931	0.865	0.788	0.954	0.011	0.507	0.960335	0.472081	0.945235
ID-066	0.95	0.949	0.885	0.901	0.938	0.886	0.842	0.952	0.937	0.402	0.970352	0.941484	0.951456
ID-067	0.959	0.938	0.683	0.811	0.839	0.835	0.783	0.899	0.007	0.297	0.90596	0.144805	0.891012
ID-068	0.957	0.941	0.807	0.903	0.937	0.818	0.843	0.938	0.719	0.309	0.960018	0.902778	0.942149
ID-070	0.945	0.935	0.783	0.895	0.923	0.877	0.817	0.904	0.416	0.288	0.911265	0.866933	0.877214
ID-072	0.946	0.942	0.812	0.868	0.927	0.956	0.854	0.909	0.428	0.124	0.916429	0.862424	0.888118
ID-073	0.948	0.939	0.768	0.83	0.917	0.788	0.833	0.895	0.406	0.266	0.902083	0.862643	0.884518
ID-074	0.953	0.952	0.843	0.893	0.953	0.912	0.711	0.957	0.736	0.328	0.965848	0.901024	0.957377
ID-075	0.953	0.945	0.814	0.896	0.925	0.927	0.829	0.937	0.683	0.33	0.958791	0.92	0.927347
ID-076	0.947	0.952	0.866	0.891	0.925	0.867	0.889	0.963	0.738	0.368	0.979094	0.978378	0.950296
ID-078	0.954	0.946	0.818	0.888	0.915	0.883	0.86	0.945	0.028	0.298	0.968707	0.666667	0.912915
ID-079	0.952	0.953	0.819	0.867	0.927	0.924	0.796	0.964	0.716	0.4	0.974281	0.933198	0.948967
ID-080	0.947	0.956	0.831	0.861	0.93	0.864	0.836	0.889	0.687	0.268	0.944817	0.943548	0.924188
ID-081	0.956	0.951	0.794	0.869	0.943	0.868	0.863	0.938	0.662	0.3	0.967339	0.861027	0.961353
ID-082	0.956	0.953	0.849	0.913	0.875	0.946	0.804	0.939	0.036	0.185	0.975962	1	0.920266
ID-085	0.936	0.936	0.797	0.838	0.922	0.904	0.823	0.899	0.01	0.28	0.907381	0.255485	0.911201
