## Supplementary material for "Genomic hypomethylation in cell-free DNA predicts responses to checkpoint blockade in lung and breast cancer": Table S13

### Sheet: Table S13
Supplementary Table 13. Beta values of breast cancer iMethyl-liquid at progression.
Sample	P1	P2	P3	P4	P5	P6	P7	P8	P9	P10	P8 (CG)	P9 (CG)	P10 (CG)
ID-001	0.504	0.452	0.592	0.629	0.533	0.533	0.333	0.755	0.309	0.006	0.77002	0.64313	0.0324324
ID-003	0.849	0.896	0.643	0.801	0.76	0.768	0.593	0.817	0.024	0.078	0.840114	0.39376	0.761601
ID-004	0.925	0.887	0.71	0.624	0.886	0.505	0.419	0.861	0.295	0.06	0.881148	0.816554	0.785221
ID-005	0.865	0.795	0.725	0.644	0.514	0.605	0.541	0.83	0.068	0.087	0.842907	0.607656	0.863043
ID-006	0.57	0.839	0.775	0.362	0.852	0.33	0.316	0.399	0.026	0.071	0.408695	0.420499	0.931677
ID-008	0.927	0.898	0.825	0.604	0.786	0.531	0.308	0.909	0.456	0.093	0.925468	0.801038	0.877155
ID-010	0.837	0.799	0.734	0.733	0.764	0.74	0.625	0.807	0.062	0.036	0.82204	0.551288	0.689908
ID-012	0.873	0.888	0.726	0.835	0.76	0.783	0.628	0.846	0.378	0.082	0.862979	0.789944	0.752169
ID-014	0.705	0.546	0.576	0.536	0.558	0.415	0.408	0.675	0.205	0.029	0.688438	0.444882	0.362843
ID-015	0.946	0.943	0.724	0.668	0.849	0.423	0.331	0.904	0.346	0.028	0.93015	0.861279	0.825581
ID-017	0.87	0.914	0.706	0.776	0.773	0.699	0.512	0.875	0.046	0.092	0.892605	0.591416	0.889399
ID-018	0.881	0.872	0.509	0.569	0.577	0.599	0.508	0.832	0.313	0.087	0.852054	0.642313	0.878257
ID-019	0.882	0.866	0.662	0.845	0.772	0.895	0.669	0.797	0.343	0.071	0.814362	0.721954	0.796193
ID-020	0.864	0.864	0.682	0.837	0.711	0.856	0.634	0.771	0.346	0.039	0.789506	0.708416	0.823529
ID-024	0.87	0.887	0.678	0.8	0.819	0.634	0.599	0.785	0.08	0.065	0.804998	0.485155	0.794282
ID-025	0.749	0.877	0.619	0.654	0.678	0.519	0.465	0.734	0.346	0.079	0.749424	0.795284	0.85369
ID-026	0.919	0.952	0.711	0.39	0.856	0.376	0.291	0.849	0.03	0.09	0.869629	0.5833	0.850416
ID-027	0.88	0.915	0.666	0.663	0.79	0.549	0.496	0.797	0.281	0.064	0.821129	0.715242	0.776185
ID-028	0.893	0.883	0.74	0.726	0.723	0.69	0.591	0.833	0.595	0.079	0.854183	0.808213	0.811707
ID-029	0.814	0.832	0.598	0.716	0.763	0.543	0.478	0.724	0.277	0.04	0.745433	0.623654	0.730052
ID-032	0.922	0.823	0.394	0.438	0.848	0.389	0.276	0.869	0.41	0.048	0.887965	0.858057	0.503174
ID-033	0.907	0.893	0.603	0.278	0.85	0.562	0.355	0.877	0.024	0.053	0.898161	0.502948	0.421053
ID-045	0.888	0.909	0.771	0.85	0.802	0.662	0.634	0.84	0.68	0.086	0.857497	0.799206	0.835347
ID-046	0.661	0.869	0.638	0.748	0.84	0.553	0.431	0.791	0.727	0.061	0.808976	0.857328	0.723569
ID-048	0.619	0.535	0.434	0.482	0.447	0.423	0.681	0.543	0.023	0.038	0.557343	0.384369	0.459621
ID-049	0.649	0.925	0.435	0.552	0.85	0.558	0.371	0.875	0.492	0.049	0.89679	0.874579	0.469443
ID-051	0.912	0.896	0.743	0.772	0.801	0.842	0.704	0.836	0.022	0.077	0.855948	0.47116	0.849631
ID-052	0.866	0.596	0.588	0.5	0.553	0.695	0.546	0.69	0.032	0.034	0.704772	0.5023	0.460659
ID-053	0.902	0.912	0.628	0.366	0.841	0.524	0.464	0.821	0.35	0.033	0.839997	0.590146	0.488814
ID-055	0.817	0.807	0.427	0.249	0.612	0.552	0.368	0.469	0.567	0.022	0.481097	0.586351	0.605364
ID-056	0.897	0.9	0.757	0.762	0.812	0.772	0.697	0.843	0.372	0.045	0.85855	0.780801	0.853461
ID-057	0.759	0.903	0.508	0.433	0.607	0.472	0.412	0.843	0.449	0.046	0.861432	0.853972	0.854812
ID-058	0.859	0.93	0.76	0.759	0.779	0.692	0.587	0.779	0.67	0.035	0.799136	0.686224	0.740634
ID-059	0.531	0.779	0.577	0.19	0.69	0.345	0.235	0.439	0.012	0.062	0.44688	0.305451	0.553571
ID-061	0.899	0.894	0.761	0.801	0.838	0.842	0.59	0.831	0.801	0.042	0.853334	0.826563	0.805457
ID-064	0.876	0.853	0.737	0.502	0.66	0.674	0.382	0.417	0.209	0.071	0.42613	0.445807	0.6565
ID-065	0.861	0.925	0.678	0.565	0.815	0.609	0.54	0.859	0.11	0.059	0.8795	0.65523	0.675913
ID-066	0.846	0.817	0.761	0.458	0.418	0.415	0.275	0.35	0.723	0.036	0.35804	0.739277	0.337716
ID-068	0.881	0.908	0.56	0.589	0.82	0.539	0.466	0.712	0.354	0.058	0.731916	0.713024	0.757729
ID-070	0.896	0.9	0.724	0.769	0.805	0.744	0.639	0.839	0.379	0.007	0.863568	0.779453	0.592593
ID-074	0.911	0.899	0.791	0.695	0.852	0.855	0.55	0.866	0.392	0.074	0.886223	0.798995	0.828125
ID-079	0.909	0.915	0.695	0.754	0.856	0.773	0.599	0.846	0.377	0.086	0.866438	0.806244	0.864455
ID-080	0.885	0.91	0.654	0.746	0.805	0.631	0.563	0.823	0.323	0.072	0.83918	0.718952	0.756603
ID-081	0.894	0.913	0.669	0.789	0.728	0.554	0.455	0.664	0.316	0.058	0.683532	0.702827	0.554411
