## Supplementary material for "Genomic hypomethylation in cell-free DNA predicts responses to checkpoint blockade in lung and breast cancer": Table S14

### Sheet: Sheet1
Supplementary Table 14. Beta values of lung cancer iMethyl-liquid EDT.
Sample	Sampling time	P1	P2	P3	P4	P5	P6	P7	P8	P9	P10	P8 (CG)	P9 (CG)	P10 (CG)
SMC-18-015	3 week	0.913	0.904	0.703	0.882	0.812	0.804	0.654	0.848	0.05	0.092	0.869398	0.518994	0.881461
	6 week	0.861	0.88	0.673	0.926	0.858	0.795	0.688	0.842	0.063	0.075	0.865592	0.782141	0.796753
SMC-18-016	3 week	0.897	0.876	0.765	0.816	0.871	0.867	0.697	0.843	0.352	0.085	0.860835	0.781462	0.895537
	6 week	0.857	0.929	0.736	0.812	0.875	0.8	0.762	0.851	0.388	0.078	0.869139	0.8199	0.826276
SMC-18-017	3 week	0.865	0.929	0.828	0.861	0.77	0.629	0.568	0.761	0.355	0.035	0.776526	0.695534	0.794667
	6 week	0.906	0.89	0.676	0.794	0.864	0.658	0.717	0.858	0.367	0.046	0.880117	0.805557	0.938671
SMC-18-041	3 week	0.887	0.875	0.72	0.835	0.774	0.7	0.702	0.817	0.326	0.071	0.84123	0.772898	0.865344
	6 week	0.866	0.908	0.659	0.832	0.797	0.621	0.664	0.795	0.348	0.075	0.822198	0.738237	0.817768
SMC-18-046	3 week	0.837	0.853	0.677	0.768	0.629	0.807	0.628	0.805	0.686	0.069	0.824734	0.778383	0.773717
	6 week	0.857	0.852	0.666	0.775	0.511	0.828	0.523	0.724	0.537	0.052	0.737236	0.696802	0.6703
SMC-18-063	3 week	0.901	0.935	0.78	0.832	0.908	0.809	0.785	0.85	0.023	0.078	0.869732	0.451419	0.801809
	6 week	0.903	0.916	0.811	0.85	0.897	0.802	0.712	0.833	0.037	0.104	0.861346	0.570402	0.860376
SMC-18-084	3 week	0.891	0.933	0.774	0.821	0.834	0.765	0.634	0.796	0.04	0.05	0.814739	0.585711	0.758021
	6 week	0.859	0.891	0.799	0.838	0.802	0.82	0.687	0.842	0.062	0.076	0.865748	0.606314	0.850541
SMC-19-101	3 week	0.92	0.904	0.692	0.892	0.844	0.771	0.675	0.84	0.035	0.076	0.863335	0.606035	0.81781
	6 week	0.877	0.957	0.759	0.865	0.865	0.774	0.61	0.824	0.045	0.095	0.848185	0.561914	0.914402
SMC-19-102	3 week	0.904	0.888	0.802	0.868	0.884	0.792	0.716	0.818	0.056	0.08	0.844112	0.511992	0.854962
	6 week	0.883	0.914	0.755	0.89	0.866	0.829	0.707	0.841	0.039	0.088	0.862732	0.585467	0.876565
SMC-19-138	3 week	0.913	0.877	0.688	0.765	0.843	0.677	0.655	0.852	0.349	0.063	0.879908	0.815501	0.844867
	6 week	0.912	0.897	0.672	0.82	0.847	0.671	0.668	0.859	0.334	0.075	0.882474	0.809506	0.904681
SMC-19-148	3 week	0.925	0.904	0.811	0.783	0.768	0.782	0.713	0.876	0.405	0.03	0.897068	0.841728	0.845481
	6 week	0.89	0.913	0.785	0.851	0.847	0.771	0.649	0.829	0.328	0.031	0.858397	0.751346	0.833856
SMC-19-164	3 week	0.882	0.938	0.785	0.799	0.834	0.787	0.683	0.855	0.341	0.035	0.88513	0.736576	0.889764
	6 week	0.859	0.928	0.741	0.906	0.852	0.76	0.648	0.774	0.303	0.039	0.800062	0.757301	0.890141
SMC-19-175	3 week	0.878	0.941	0.808	0.78	0.937	0.812	0.71	0.866	0.036	0.056	0.885456	0.511178	0.837607
	6 week	0.864	0.844	0.561	0.806	0.616	0.587	0.526	0.827	0.28	0.066	0.858924	0.639555	0.819383
SMC-19-187	3 week	0.904	0.874	0.727	0.86	0.876	0.713	0.689	0.829	0.437	0.086	0.849712	0.789179	0.914365
	6 week	0.865	0.921	0.756	0.866	0.861	0.714	0.7	0.857	0.399	0.075	0.886362	0.853584	0.849469
SMC-19-188	3 week	0.877	0.926	0.714	0.815	0.84	0.763	0.698	0.867	0.062	0.05	0.88492	0.555205	0.861624
	6 week	0.868	0.896	0.616	0.772	0.809	0.615	0.561	0.792	0.327	0.077	0.828401	0.752386	0.798343
SMC-19-200	3 week	0.617	0.705	0.518	0.776	0.88	0.643	0.42	0.694	0.047	0.043	0.720616	0.576362	0.525998
	6 week	0.708	0.736	0.634	0.683	0.873	0.658	0.488	0.739	0.078	0.042	0.755287	0.630485	0.573948
SMC-19-205	3 week	0.886	0.886	0.685	0.765	0.796	0.81	0.627	0.793	0.645	0.059	0.811799	0.802833	0.741284
	6 week	0.851	0.833	0.763	0.675	0.863	0.775	0.627	0.837	0.663	0.053	0.856125	0.777674	0.681303
SMC-19-206	3 week	0.861	0.824	0.699	0.765	0.881	0.718	0.608	0.655	0.673	0.041	0.673602	0.750889	0.801746
	6 week	0.874	0.889	0.706	0.873	0.851	0.73	0.662	0.784	0.735	0.05	0.802212	0.781944	0.789891
SMC-19-207	3 week	0.915	0.885	0.667	0.789	0.881	0.771	0.667	0.846	0.055	0.147	0.859656	0.695514	0.84447
	6 week	0.876	0.878	0.664	0.903	0.83	0.808	0.685	0.771	0.035	0.18	0.783385	0.541031	0.812553
SMC-19-208	3 week	0.895	0.93	0.802	0.851	0.909	0.687	0.656	0.853	0.058	0.074	0.881207	0.832734	0.822995
	6 week	0.886	0.908	0.816	0.826	0.887	0.722	0.745	0.869	0.049	0.089	0.889057	0.485702	0.867
SMC-19-210	3 week	0.93	0.92	0.744	0.769	0.848	0.782	0.674	0.828	0.34	0.04	0.85579	0.807289	0.924282
	6 week	0.901	0.87	0.768	0.812	0.84	0.833	0.7	0.836	0.36	0.038	0.859912	0.766671	0.912429
SMC-19-331	3 week	0.913	0.942	0.752	0.848	0.819	0.824	0.723	0.85	0.388	0.04	0.86835	0.871912	0.764457
	6 week	0.89	0.907	0.787	0.79	0.919	0.813	0.68	0.785	0.293	0.064	0.802397	0.732504	0.86875
SMC-19-342	3 week	0.894	0.915	0.733	0.874	0.876	0.818	0.776	0.887	0.417	0.076	0.911194	0.876144	0.837047
	6 week	0.901	0.917	0.762	0.866	0.857	0.829	0.772	0.835	0.384	0.089	0.857766	0.823482	0.864607
SMC-20-013	3 week	0.874	0.937	0.785	0.793	0.79	0.818	0.66	0.801	0.085	0.1	0.816873	0.442464	0.822173
	6 week	0.918	0.954	0.723	0.847	0.793	0.843	0.665	0.771	0.066	0.107	0.789421	0.624062	0.873289
SMC-20-028	3 week	0.886	0.863	0.693	0.802	0.838	0.77	0.521	0.822	0.364	0.05	0.845798	0.845564	0.832031
	6 week	0.874	0.947	0.721	0.728	0.84	0.769	0.728	0.841	0.387	0.041	0.857341	0.860841	0.859524
SMC-20-042	3 week	0.862	0.934	0.725	0.796	0.832	0.686	0.781	0.827	0.443	0.063	0.855916	0.832612	0.889058
	6 week	0.878	0.892	0.672	0.827	0.772	0.664	0.638	0.814	0.367	0.062	0.835976	0.849112	0.847709
SMC-20-057	3 week	0.92	0.912	0.799	0.87	0.878	0.885	0.787	0.85	0.409	0.065	0.873129	0.79399	0.854144
	6 week	0.905	0.892	0.81	0.869	0.922	0.861	0.791	0.882	0.388	0.063	0.905658	0.788148	0.90687
SMC-20-084	3 week	0.91	0.905	0.7	0.742	0.874	0.776	0.727	0.85	0.041	0.097	0.869757	0.479926	0.798182
	6 week	0.859	0.861	0.7	0.955	0.827	0.742	0.629	0.845	0.284	0.097	0.867285	0.810827	0.817282
SMC-20-096	3 week	0.895	0.912	0.694	0.768	0.898	0.705	0.685	0.844	0.068	0.027	0.875113	0.677367	0.816733
	6 week	0.869	0.92	0.5	0.658	0.91	0.627	0.434	0.776	0.055	0.023	0.804256	0.570146	0.572222
SMC-20-107	3 week	0.902	0.933	0.759	0.802	0.847	0.683	0.609	0.824	0.271	0.045	0.851095	0.825223	0.8512
	6 week	0.892	0.92	0.692	0.86	0.839	0.813	0.71	0.812	0.04	0.048	0.832227	0.53053	0.864671
SMC-20-131	3 week	0.891	0.93	0.72	0.812	0.83	0.828	0.669	0.79	0.075	0.057	0.817694	0.64041	0.831395
	6 week	0.929	0.898	0.723	0.824	0.831	0.813	0.776	0.814	0.056	0.056	0.835945	0.587478	0.844482
SMC-20-136	3 week	0.894	0.894	0.719	0.883	0.853	0.869	0.787	0.854	0.065	0.035	0.878353	0.671109	0.796834
	6 week	0.905	0.931	0.734	0.817	0.881	0.894	0.753	0.859	0.045	0.043	0.875266	0.629983	0.857759
SMC-20-142	3 week	0.866	0.902	0.65	0.731	0.804	0.621	0.561	0.813	0.417	0.089	0.839969	0.772799	0.835034
	6 week	0.876	0.833	0.636	0.79	0.799	0.65	0.649	0.743	0.666	0.142	0.755713	0.730103	0.667245
SMC-20-159	3 week	0.919	0.822	0.749	0.82	0.873	0.732	0.633	0.83	0.039	0.063	0.853471	0.5502	0.838765
	6 week	0.889	0.887	0.757	0.819	0.847	0.709	0.646	0.818	0.047	0.059	0.841703	0.434894	0.845023
SMC-20-248	3 week	0.9	0.909	0.728	0.829	0.835	0.844	0.696	0.804	0.034	0.081	0.82601	0.474247	0.839343
	6 week	0.892	0.921	0.745	0.846	0.892	0.775	0.686	0.849	0.054	0.082	0.870155	0.48232	0.839707
SMC-20-255	3 week	0.912	0.852	0.605	0.678	0.813	0.797	0.567	0.739	0.424	0.04	0.766735	0.818745	0.770492
	6 week	0.887	0.818	0.696	0.831	0.81	0.726	0.548	0.729	0.4	0.05	0.749407	0.75136	0.814768
SMC-20-271	3 week	0.9	0.928	0.743	0.874	0.892	0.787	0.614	0.819	0.411	0.039	0.846375	0.811978	0.863636
	6 week	0.934	0.928	0.707	0.919	0.85	0.753	0.657	0.786	0.371	0.029	0.820939	0.787739	0.826211
SMC-20-296	3 week	0.909	0.86	0.723	0.831	0.854	0.795	0.767	0.807	0.363	0.047	0.830143	0.766403	0.84378
	6 week	0.9	0.865	0.746	0.838	0.88	0.768	0.682	0.835	0.379	0.052	0.852357	0.773351	0.867925
SMC-20-390	3 week	0.904	0.883	0.78	0.831	0.805	0.81	0.635	0.876	0.414	0.077	0.894998	0.868778	0.886376
	6 week	0.869	0.938	0.843	0.768	0.896	0.825	0.627	0.88	0.428	0.16	0.897433	0.858855	0.789732
SMC-21-109	3 week	0.908	0.891	0.757	0.834	0.763	0.775	0.722	0.819	0.401	0.059	0.847896	0.77474	0.835006
	6 week	0.866	0.948	0.754	0.878	0.79	0.85	0.675	0.843	0.397	0.05	0.870453	0.868071	0.825054
